# Single-embryo metabolomics reveals developmental metabolism in the early *Drosophila embryo*

**DOI:** 10.1101/2024.04.17.589796

**Authors:** J. Eduardo Pérez-Mojica, Zachary B. Madaj, Christine N. Isaguirre, Joe Roy, Kin H. Lau, Ryan D. Sheldon, Adelheid Lempradl

## Abstract

Early embryonic development is characterized by the transition from maternal factor reliance to zygotic control. These processes set the stage for the embryo’s basic structure and cellular differentiation. While relatively detailed knowledge exists of the transcriptional events during early development, little is known about the concurrent metabolic processes. Understanding these processes, however, is important since they are linked to cell fate determination and organ and tissue formation. The primary reasons for the limited progress in the field are technical limitations due to the small amount of material available during early embryonic time windows. Here, we introduce a novel single-embryo methodology that places us in an exciting position to analyze the early embryo’s metabolome and transcriptome in an integrated manner and at high temporal resolution. The resulting data allow us to map concomitant metabolic and transcriptional programs in early *Drosophila* embryonic development. Our results reveal that a substantial number of metabolites exhibit dynamic patterns with some changing even before the onset of zygotic transcription. dNTPs for example show a temporal pattern that correlates with cell division patterns in the early embryo. In summary, here we present an operationally simple single-embryo metabolomics methodology and provide a detailed picture of early developmental metabolic processes at unprecedented temporal resolution.
