## Supplementary material for "Single-embryo metabolomics reveals developmental metabolism in the early *Drosophila embryo*": all_supplemental_files: Supp_Methods1.xlsx

### Sheet: NIP MS Parameters
Mass Spectrometer	Agilent 6470
Ion Source	AJS ESI
Polarity	Value (+)
Gas Temp (°C)	200
Gas Flow (l/min)	13
Nebulizer (psi)	45
SheathGasHeater	325
SheathGasFlow	12
Capillary (V)	3000
VCharging	500

### Sheet: NIP LC Parameters
Quaternary pump G7104A											Column Compartment G7116B
Flow	0.400 mL/min										Temperature Control Mode	Temperature Set
Use Solvent Types	Yes										Temperature	50.0 °C
Low Pressure Limit	0.00 bar
											Enable Analysis Left Temperature
High Pressure Limit	1200.00 bar										Enable Analysis Left Temperature On	No
Max. Flow Ramp Up	100.000 mL/min²
Primary Channel	Automatic
Max. Flow Ramp Down	100.000 mL/min²										Right Temperature Control
Stroke											Right temperature Control Mode	Combined
Automatic Stroke Calculation	Yes										Enable Analysis Right Temperature
											Enable Analysis Right Temperature On	No
Mixer Selection
Selected Mixer	Do not use Mixer
Blend Assist
Enabled	No										Enforce column for run
Stop Time											Enforce column for run enabled	No
Stoptime Mode	Time set										Stop Time
Stoptime	11.00 min										Stoptime Mode	As pump/injector
Post Time											Post Time
Posttime Mode	Off										Posttime Mode	Off
											Valve Position	Position 2 (Port 1 -> 2)
Solvent Composition	LC Solvents										Ready when front door open	Yes
	Channel	Solven Composition			Used						Position Switch After Run	Do not switch
	A	100% H2O, w/ 0.1% Formic Acid			Yes
	B	90:10 Acetonitrile:H2O, 0.1% Formic Acid			Yes
	C	100% H2O			No
	D	100% Isopropanol			No
	LC gradient program
	Time (min)	A (%)	B (%)	C (%)	D (%)	Flow (mL/min)	Pressure (bar)
	2.00 min	100.00 %	0.00 %	0.00 %	0.00 %	--- mL/min	--- bar
	7.10 min	1.00 %	99.00 %	0.00 %	0.00 %	--- mL/min	--- bar
	8.00 min	1.00 %	99.00 %	0.00 %	0.00 %	0.400 mL/min	--- bar
	8.10 min	100.00 %	0.00 %	0.00 %	0.00 %	0.600 mL/min	--- bar
	10.00 min	100.00 %	0.00 %	0.00 %	0.00 %	0.600 mL/min	--- bar
	10.10 min	100.00 %	0.00 %	0.00 %	0.00 %	0.400 mL/min	--- bar
	11.00 min	100.00 %	0.00 %	0.00 %	0.00 %	--- mL/min	--- bar

### Sheet: NIP Compound info
Molecule Name	Molecular Formula	Precursor Adduct	Product m/z	Product Charge	Explicit Retention Time	Explicit Retention Time Window	Explicit Collision Energy
L-carnitine_541-15-1_C00318	C7H15NO3	[M+H]	103	1	0.874	1.5	20
L-carnitine_541-15-1_C00318	C7H15NO3	[M+H]	60.2	1	0.874	1.5	20
L-carnitine_541-15-1_C00318	C7H15NO3	[M+H]	58.2	1	0.874	1.5	50
S-Adenosyl-L-Methionine_485-80-3_C00019	C15H22N6O5S	[M+H]	250	1	0.875	1	16
S-Adenosyl-L-Methionine_485-80-3_C00019	C15H22N6O5S	[M+H]	136	1	0.875	1	32
1-methylnicotinamide_3106-60-3_C02918	C7H9N2O	[M+H]	94.1	1	0.89	1.5	20
1-methylnicotinamide_3106-60-3_C02918	C7H9N2O	[M+H]	92	1	0.89	1.5	20
1-methylnicotinamide_3106-60-3_C02918	C7H9N2O	[M+H]	78	1	0.89	1.5	30
NicotinamideMononucleotide_1094-61-7_C00455	C11H15N2O8P	[M+H]	123	1	1.062	1.5	12
NicotinamideMononucleotide_1094-61-7_C00455	C11H15N2O8P	[M+H]	80.1	1	1.062	1.5	60
PicolinicAcid_98-98-6_C10164	C6H5NO2	[M+H]	106	1	1.32	2	8
PicolinicAcid_98-98-6_C10164	C6H5NO2	[M+H]	78	1	1.32	2	20
Methionine_63-68-3_C00073	C5H11NO2S	[M+H]	61	1	1.337	2	20
Methionine_63-68-3_C00073	C5H11NO2S	[M+H]	56	1	1.337	2	20
O-Acetylcarnitine_3040-38-8_C02571	C9H17NO4	[M+H]	145	1	1.37	2	10
O-Acetylcarnitine_3040-38-8_C02571	C9H17NO4	[M+H]	85	1	1.37	2	20
O-Acetylcarnitine_3040-38-8_C02571	C9H17NO4	[M+H]	60.2	1	1.37	2	15
NicotinicAcid_59-67-6_C00253	C6H5NO2	[M+H]	80.1	1	1.381	2	20
NicotinicAcid_59-67-6_C00253	C6H5NO2	[M+H]	78.1	1	1.381	2	30
QuinolinicAcid_89-00-9_C03722	C7H5NO4	[M+H]	124	1	1.463	2	8
QuinolinicAcid_89-00-9_C03722	C7H5NO4	[M+H]	78	1	1.463	2	24
Nicotinamide_98-92-0_C00153	C6H6N2O	[M+H]	80	1	1.547	2	24
Nicotinamide_98-92-0_C00153	C6H6N2O	[M+H]	53	1	1.547	2	36
OphthalmicAcid_495-27-2_C21016	C11H19N3O6	[M+H]	215	1	1.548	2	10
OphthalmicAcid_495-27-2_C21016	C11H19N3O6	[M+H]	161	1	1.548	2	10
OphthalmicAcid_495-27-2_C21016	C11H19N3O6	[M+H]	58.2	1	1.548	2	20
Nudifloramide_701-44-0_C05842	C7H8N2O2	[M+H]	108	1	1.885	2	24
Nudifloramide_701-44-0_C05842	C7H8N2O2	[M+H]	78	1	1.885	2	36
Methylmalonate_516-05-2_C02170	C4H6O4	[M+H]	73.1	1	1.91	2	10
Methylmalonate_516-05-2_C02170	C4H6O4	[M+H]	55.1	1	1.91	2	20
3-Hyroxykynurenine_606-14-4_C03227	C10H12N2O4	[M+H]	162	1	1.95	2	20
3-Hyroxykynurenine_606-14-4_C03227	C10H12N2O4	[M+H]	110	1	1.95	2	16
N-methylNicotinamide_114-33-0_C05843	C7H8N2O	[M+H]	108	1	2.72	2	16
N-methylNicotinamide_114-33-0_C05843	C7H8N2O	[M+H]	80.1	1	2.72	2	24
N-methylNicotinamide_114-33-0_C05843	C7H8N2O	[M+H]	53.2	1	2.72	2	20
Propionylcarnitine_17298-37-2_C03017	C10H19NO4	[M+H]	159	1	2.979	2	10
Propionylcarnitine_17298-37-2_C03017	C10H19NO4	[M+H]	144.1	1	2.979	2	20
Propionylcarnitine_17298-37-2_C03017	C10H19NO4	[M+H]	60.2	1	2.979	2	15
S-Adenosyl-L-Homocysteine_979-92-0_C00021	C14H20N6O5S	[M+H]	136	1	3.192	2	20
S-Adenosyl-L-Homocysteine_979-92-0_C00021	C14H20N6O5S	[M+H]	134	1	3.192	2	20
Glutarylcarnitine_102636-82-8_NA	C12H21NO6	[M+H]	216.9	1	3.333	2	15
Glutarylcarnitine_102636-82-8_NA	C12H21NO6	[M+H]	199	1	3.333	2	15
Glutarylcarnitine_102636-82-8_NA	C12H21NO6	[M+H]	115	1	3.333	2	20
Glutarylcarnitine_102636-82-8_NA	C12H21NO6	[M+H]	103	1	3.333	2	20
Kynurenine_2922-83-0_C00328	C10H12N2O3	[M+H]	209	1	4.157	2
Kynurenine_2922-83-0_C00328	C10H12N2O3	[M+H]	146	1	4.157	2	20
Kynurenine_2922-83-0_C00328	C10H12N2O3	[M+H]	118	1	4.157	2	30
Kynurenine_2922-83-0_C00328	C10H12N2O3	[M+H]	94	1	4.157	2	12
Isobutyrylcarnitine_25518-49-4_NA	C11H21NO4	[M+H]	173	1	4.636	2	10
Isobutyrylcarnitine_25518-49-4_NA	C11H21NO4	[M+H]	85	1	4.636	2	20
Isobutyrylcarnitine_25518-49-4_NA	C11H21NO4	[M+H]	60.2	1	4.636	2	20
Butyrylcarnitine_1492-26-8_C02862	C11H21NO4	[M+H]	173	1	4.691	2	15
Butyrylcarnitine_1492-26-8_C02862	C11H21NO4	[M+H]	144.1	1	4.691	2	20
Butyrylcarnitine_1492-26-8_C02862	C11H21NO4	[M+H]	71.1	1	4.691	2	20
Butyrylcarnitine_1492-26-8_C02862	C11H21NO4	[M+H]	57.1	1	4.691	2	45
Tryptophan_73-22-3_C00078	C11H12N2O2	[M+H]	146	1	4.795	2	16
Tryptophan_73-22-3_C00078	C11H12N2O2	[M+H]	118	1	4.795	2	32
KynurenicAcid_492-27-3_C01717	C10H7NO3	[M+H]	144	1	4.954	2	20
KynurenicAcid_492-27-3_C01717	C10H7NO3	[M+H]	116	1	4.954	2	36
2-Methylbutyryl carnitine_31023-25-3_NA	C12H23NO4	[M+H]	144.1	1	5.062	2	20
2-Methylbutyryl carnitine_31023-25-3_NA	C12H23NO4	[M+H]	85	1	5.062	2	30
2-Methylbutyryl carnitine_31023-25-3_NA	C12H23NO4	[M+H]	60.2	1	5.062	2	20
Isovalerylcarnitine_31023-24-2_C20826	C12H23NO4	[M+H]	187	1	5.094	2	15
Isovalerylcarnitine_31023-24-2_C20826	C12H23NO4	[M+H]	85.1	1	5.094	2	20
Isovalerylcarnitine_31023-24-2_C20826	C12H23NO4	[M+H]	57.2	1	5.094	2	40
3-hydroxyanthranillic acid_548-93-6_C00632	C7H7NO3	[M+H]	154	1	5.5	11
3-hydroxyanthranillic acid_548-93-6_C00632	C7H7NO3	[M+H]	108	1	5.5	11	20
3-hydroxyanthranillic acid_548-93-6_C00632	C7H7NO3	[M+H]	80	1	5.5	11	24
AnthranillicAcid_5326-47-6_NA	C7H7NO2	[M+H]	92	1	5.5	2	20
AnthranillicAcid_5326-47-6_NA	C7H7NO2	[M+H]	65	1	5.5	2	30
NicotinamideN-oxide_1986-81-8_NA	C6H6N2O2	[M+H]	106	1	5.5	11	24
NicotinamideN-oxide_1986-81-8_NA	C6H6N2O2	[M+H]	78	1	5.5	11	36
NicotinuricAcid_583-08-4_C05380	C8H8N2O3	[M+H]	135	1	5.5	11	20
NicotinuricAcid_583-08-4_C05380	C8H8N2O3	[M+H]	79.1	1	5.5	11	48
N-Methyl-4-Pyridone-3-Carboxamide_769-49-3_C05843	C7H8N2O2	[M+H]	136	1	5.5	11	16
N-Methyl-4-Pyridone-3-Carboxamide_769-49-3_C05843	C7H8N2O2	[M+H]	92	1	5.5	11	28
Serotonin_50-67-9_C00780	C10H12N2O	[M+H]	115	1	5.5	11	40
Serotonin_50-67-9_C00780	C10H12N2O	[M+H]	77.1	1	5.5	11	60
Tryptamine_61-54-1_C00398	C10H12N2	[M+H]	115	1	5.5	11	40
Tryptamine_61-54-1_C00398	C10H12N2	[M+H]	91.1	1	5.5	11	40
Hexanoylcarnitine_22671-29-0_NA	C13H25NO4	[M+H]	201	1	5.543	2	15
Hexanoylcarnitine_22671-29-0_NA	C13H25NO4	[M+H]	99.1	1	5.543	2	20
Hexanoylcarnitine_22671-29-0_NA	C13H25NO4	[M+H]	71.2	1	5.543	2	30
Octanoylcarnitine_25243-95-2_C02838	C15H29NO4	[M+H]	229.1	1	6.229	2	10
Octanoylcarnitine_25243-95-2_C02838	C15H29NO4	[M+H]	144.1	1	6.229	2	20
Octanoylcarnitine_25243-95-2_C02838	C15H29NO4	[M+H]	127.2	1	6.229	2	20
Decanoylcarnitine_1492-27-9_C03299	C17H33NO4	[M+H]	257.1	1	6.758	2	20
Decanoylcarnitine_1492-27-9_C03299	C17H33NO4	[M+H]	155.2	1	6.758	2	20
Decanoylcarnitine_1492-27-9_C03299	C17H33NO4	[M+H]	144	1	6.758	2	20
Lauroylcarnitine_25518-54-1_NA	C19H37NO4	[M+H]	285.2	1	7.262	2	20
Lauroylcarnitine_25518-54-1_NA	C19H37NO4	[M+H]	183	1	7.262	2	20
Lauroylcarnitine_25518-54-1_NA	C19H37NO4	[M+H]	109	1	7.262	2	20
Myristoylcarnitine_25597-07-3_NA	C21H41NO4	[M+H]	313.2	1	7.688	2	20
Myristoylcarnitine_25597-07-3_NA	C21H41NO4	[M+H]	229.2	1	7.688	2	20
Myristoylcarnitine_25597-07-3_NA	C21H41NO4	[M+H]	211.2	1	7.688	2	20
Palmitoylcarnitine_2364-67-2_C02990	C23H45NO4	[M+H]	341.2	1	8.051	2	20
Palmitoylcarnitine_2364-67-2_C02990	C23H45NO4	[M+H]	239.2	1	8.051	2	20
Palmitoylcarnitine_2364-67-2_C02990	C23H45NO4	[M+H]	95	1	8.051	2	30
Oleoylcarnitine_38677-66-6_NA	C25H47NO4	[M+H]	144	1	8.124	4	30
Oleoylcarnitine_38677-66-6_NA	C25H47NO4	[M+H]	85	1	8.124	4	30
Oleoylcarnitine_38677-66-6_NA	C25H47NO4	[M+H]	60	1	8.124	4	30
Stearoylcarnitine_25597-09-5_NA	C25H49NO4	[M+H]	369.2	1	8.272	4	20
Stearoylcarnitine_25597-09-5_NA	C25H49NO4	[M+H]	267.1	1	8.272	4	20
Stearoylcarnitine_25597-09-5_NA	C25H49NO4	[M+H]	144.1	1	8.272	4	30

### Sheet: Ion Paired MS Parameters
Mass Spectrometer	Agilent 6470
Ion Source	AJS ESI
Polarity	Value (-)
Gas Temp (°C)	150
Gas Flow (l/min)	13
Nebulizer (psi)	45
SheathGasHeater	325
SheathGasFlow	12
Capillary (V)	2000
VCharging	500

### Sheet: Ion Paired LC parameters
Agilent 1290 Infinity II UHPLC
Multisampler G7167B			Quaternary pump G7104A											Column Compartment G7116B
Sampling Speed
Draw Speed	100.0 µL/min		Flow	0.250 mL/min										Left Temperature Control
Eject Speed	100.0 µL/min		Use Solvent Types	Yes										Temperature Control Mode	Temperature Set
Wait Time After Drawing	2.0 s		Low Pressure Limit	0.00 bar										Temperature	35.0 °C
Injection			High Pressure Limit	1200.00 bar										Enable Analysis Left Temperature
Needle Wash Mode	Standard Wash		Max. Flow Ramp Up	100.000 mL/min²										Enable Analysis Left Temperature On	Yes
Injection Volume	2.00 µL		Primary Channel	Automatic										Enable Analysis Left Temperature Value	0.8 °C
			Max. Flow Ramp Down	100.000 mL/min²										Left Temp. Equilibration Time	0.0 min
Standard Needle Wash			Stroke											Right Temperature Control
Needle Wash Mode	Flush Port		Automatic Stroke Calculation	Yes										Right temperature Control Mode	Combined
Duration	10 s													Enable Analysis Right Temperature
			Mixer Selection											Enable Analysis Right Temperature On	Yes
High Throughput			Selected Mixer	Do not use Mixer
Injection Valve to Bypass for Delay Volume Reduction	Yes		Blend Assist											Enable Analysis Right Temperature Value	0.8 °C
Sample Flush-Out Factor	20.0		Enabled	No										Right Temp. Equilibration Time	0.0 min
			Stop Time											Enforce column for run
Overlapped Injection			Stoptime Mode	Time set										Enforce column for run enabled	No
Overlap Injection Enabled	No		Stoptime	40.00 min										Stop Time
			Post Time											Stoptime Mode	As pump/injector
Needle Height Position			Posttime Mode	Off										Post Time
Draw Position Offset	5.0 mm													Posttime Mode	Off
Use Vial/Well Bottom Sensing	Yes		Solvent Composition	LC Solvents
				Channel	Solven Composition			Used						Timetable
Stop Time				A	97:3 Aq:MeOH w/ 10mM Tributylamine, 15mM Acetic Acid, 0.1% Medronic Acid			Yes							Time (min)	Function	Parameter
Stoptime Mode	No Limit			B	100% Isopropanol			No							24.00 min	Change Valve Position	Column at Position 1
				C	97:3 MeOH:H20 w/ 10mM Tributylamine, 15mM Acetic Acid, 0.1% Medronic Acid			Yes							39.00 min	Change Valve Position	Column at Position 2
Post Time				D	99% ACN			Yes
Posttime Mode	Off													Valve Position	Position 2 (Port 1 -> 2)
				LC gradient program										Ready when front door open	Yes
				Time (min)	A (%)	B (%)	C (%)	D (%)	Flow (mL/min)	Pressure limit (bar)				Position Switch After Run	Do not switch
				0.00 min	100.00 %	0.00 %	0.00 %	0.00 %	0.250 mL/min	1200.00 bar
				2.50 min	100.00 %	0.00 %	0.00 %	0.00 %	0.250 mL/min	1200.00 bar
				7.50 min	80.00 %	0.00 %	20.00 %	0.00 %	0.250 mL/min	1200.00 bar
				13.00 min	55.00 %	0.00 %	45.00 %	0.00 %	0.250 mL/min	1200.00 bar
				20.00 min	1.00 %	0.00 %	99.00 %	0.00 %	0.250 mL/min	1200.00 bar
				24.00 min	1.00 %	0.00 %	99.00 %	0.00 %	0.250 mL/min	1200.00 bar
				24.05 min	1.00 %	0.00 %	0.00 %	99.00 %	0.250 mL/min	1200.00 bar
				27.00 min	1.00 %	0.00 %	0.00 %	99.00 %	0.250 mL/min	1200.00 bar
				27.50 min	--- %	--- %	0.00 %	99.00 %	0.800 mL/min	1200.00 bar
				31.35 min	--- %	--- %	0.00 %	99.00 %	0.800 mL/min	1200.00 bar
				31.50 min	1.00 %	0.00 %	0.00 %	99.00 %	0.600 mL/min	1200.00 bar
				32.25 min	100.00 %	0.00 %	0.00 %	0.00 %	0.400 mL/min	1200.00 bar
				39.90 min	100.00 %	0.00 %	0.00 %	0.00 %	0.400 mL/min	1200.00 bar
				40.00 min	100.00 %	0.00 %	0.00 %	0.00 %	0.250 mL/min	1200.00 bar

### Sheet: Ion Paired Compound info
Precursor Name	Precursor Formula	Precursor Adduct	Precursor Charge	Precursor RT	Precursor CE	Product m/z	Product Charge
Arginine_74-79-3_C00062	C6H14N4O2	[M-H]	-1	1.1	8	156	-1
Arginine_74-79-3_C00062	C6H14N4O2	[M-H]	-1	1.1	11	131	-1
Histidine_5934-29-2_C00135	C6H9N3O2	[M-H]	-1	1.1	12	137	-1
Histidine_5934-29-2_C00135	C6H9N3O2	[M-H]	-1	1.1	16	93.1	-1
Thiamine_67-03-8_C00378	C12H17N4OS	[M-H]	-1	1.1	6	234	-1
Thiamine_67-03-8_C00378	C12H17N4OS	[M-H]	-1	1.1	18	148	-1
myo-Inositol_87-89-8_C00137	C6H12O6	[M-H]	-1	1.199	10	140.9	-1
myo-Inositol_87-89-8_C00137	C6H12O6	[M-H]	-1	1.199	20	87.1	-1
myo-Inositol_87-89-8_C00137	C6H12O6	[M-H]	-1	1.199	30	59	-1
Asparagine_70-47-3_C00152	C4H8N2O3	[M-H]	-1	1.2	4	113	-1
Asparagine_70-47-3_C00152	C4H8N2O3	[M-H]	-1	1.2	12	70	-1
Cystine_56-89-3_C00491	C6H12N2O4S2	[M-H]	-1	1.2	4	120	-1
Cystine_56-89-3_C00491	C6H12N2O4S2	[M-H]	-1	1.2	20	74.1	-1
Serine_56-45-1_C00065	C3H7NO3	[M-H]	-1	1.2	8	74.1	-1
Serine_56-45-1_C00065	C3H7NO3	[M-H]	-1	1.2	16	42.2	-1
Taurine_107-35-7_C00245	C2H7NO3S	[M-H]	-1	1.238	20	107.1	-1
Taurine_107-35-7_C00245	C2H7NO3S	[M-H]	-1	1.238	24	80	-1
Threonine_72-19-5_C00188	C4H9NO3	[M-H]	-1	1.249	9	74.1	-1
Threonine_72-19-5_C00188	C4H9NO3	[M-H]	-1	1.249	20	56.1	-1
Arabinose_5328-37-0_C00259	C5H10O5	[M-H]	-1	1.25	4	89.1	-1
Arabinose_5328-37-0_C00259	C5H10O5	[M-H]	-1	1.25	10	71.2	-1
Trehalose_6138-23-4_C01083	C12H22O11	[M-H]	-1	1.263	10	178.8	-1
Trehalose_6138-23-4_C01083	C12H22O11	[M-H]	-1	1.263	20	89	-1
Trehalose_6138-23-4_C01083	C12H22O11	[M-H]	-1	1.263	30	59.2	-1
Citrulline_372-75-8_C00327	C6H13N3O3	[M-H]	-1	1.3	8	131	-1
Citrulline_372-75-8_C00327	C6H13N3O3	[M-H]	-1	1.3	48	42.2	-1
Maltose_6363-53-7_C00208	C12H22O11	[M-H]	-1	1.3	4	179	-1
Maltose_6363-53-7_C00208	C12H22O11	[M-H]	-1	1.3	5	161	-1
Glutamine_56-85-9_C00064	C5H10N2O3	[M-H]	-1	1.3	7	127	-1
Glutamine_56-85-9_C00064	C5H10N2O3	[M-H]	-1	1.3	10	109	-1
Melibiose_585-99-9_C05400	C12H22O11	[M-H]	-1	1.3	4	179	-1
Melibiose_585-99-9_C05400	C12H22O11	[M-H]	-1	1.3	13	89	-1
Proline_147-85-3_C00148	C5H9NO2	[M-H]	-1	1.3	12	68.1	-1
Proline_147-85-3_C00148	C5H9NO2	[M-H]	-1	1.3	12	45.2	-1
trans-4-Hydroxy-L-proline_51-35-4_C01157	C5H9NO3	[M-H]	-1	1.3	12	128	-1
trans-4-Hydroxy-L-proline_51-35-4_C01157	C5H9NO3	[M-H]	-1	1.3	16	66.03	-1
N-Acetyl-L-Arginine_155-84-0_NA	C8H16N4O3	[M-H]	-1	1.48	12	173	-1
N-Acetyl-L-Arginine_155-84-0_NA	C8H16N4O3	[M-H]	-1	1.48	20	131	-1
O-Phosphorylethanolamine_1071-23-4_C00346	C2H8NO4P	[M-H]	-1	1.7	14	79	-1
O-Phosphorylethanolamine_1071-23-4_C00346	C2H8NO4P	[M-H]	-1	1.7	38	63	-1
Uracil_66-22-8_C00106	C4H4N2O2	[M-H]	-1	1.7	4	108.3	-1
Uracil_66-22-8_C00106	C4H4N2O2	[M-H]	-1	1.7	16	42.2	-1
Cytidine_65-46-3_C00475	C9H13N3O5	[M-H]	-1	1.8	8	109	-1
Cytidine_65-46-3_C00475	C9H13N3O5	[M-H]	-1	1.8	16	42.2	-1
Methionine_63-68-3_C00073	C5H11NO2S	[M-H]	-1	1.8	6	100	-1
Methionine_63-68-3_C00073	C5H11NO2S	[M-H]	-1	1.8	12	47.2	-1
Deoxycytidine_951-77-9_C00881	C9H13N3O4	[M+Hac-H]	-1	2	4	226	-1
Deoxycytidine_951-77-9_C00881	C9H13N3O4	[M+Hac-H]	-1	2	20	93	-1
Guanine_73-40-5_C00242	C5H5N5O	[M-H]	-1	2	12	133.02	-1
Guanine_73-40-5_C00242	C5H5N5O	[M-H]	-1	2	36	66.01	-1
Hypoxanthine_68-94-0_C00262	C5H4N4O	[M-H]	-1	2	17	92	-1
Hypoxanthine_68-94-0_C00262	C5H4N4O	[M-H]	-1	2	28	65.1	-1
Isoleucine_73-32-5_C00407	C6H13NO2	[M-H]	-1	2.05		130.1	-1
Isoleucine_73-32-5_C00407	C6H13NO2	[M-H]	-1	2.05	12	45.2	-1
Xanthine_69-89-6_C00385	C5H4N4O2	[M-H]	-1	2.1	16	108	-1
Xanthine_69-89-6_C00385	C5H4N4O2	[M-H]	-1	2.1	24	42.2	-1
Leucine_61-90-5_C00123	C6H13NO2	[M-H]	-1	2.23		130.1	-1
Leucine_61-90-5_C00123	C6H13NO2	[M-H]	-1	2.23	12	84.1	-1
Leucine_61-90-5_C00123	C6H13NO2	[M-H]	-1	2.23	16	45	-1
3-Hydroxy-DL-kynurenine_NA_C02794	C10H12N2O4	[M-H]	-1	2.3	4	205.9	-1
3-Hydroxy-DL-kynurenine_NA_C02794	C10H12N2O4	[M-H]	-1	2.3	10	162	-1
Tyrosine_60-18-4_C00082	C9H11NO3	[M-H]	-1	2.3	15	119	-1
Tyrosine_60-18-4_C00082	C9H11NO3	[M-H]	-1	2.3	12	93	-1
Uridine_58-96-8_C00299	C9H12N2O6	[M-H]	-1	2.3	6	200	-1
Uridine_58-96-8_C00299	C9H12N2O6	[M-H]	-1	2.3	12	110	-1
Pyridoxal_C00250_C00250	C8H9NO3	[M-H]	-1	2.4	12	138	-1
Pyridoxal_C00250_C00250	C8H9NO3	[M-H]	-1	2.4	18	108	-1
Deoxyuridine_951-78-0_C00526	C9H12N2O5	[M-H]	-1	2.7	6	184	-1
Deoxyuridine_951-78-0_C00526	C9H12N2O5	[M-H]	-1	2.7	20	42.2	-1
Adenine_2922-28-3_C00147	C5H5N5	[M-H]	-1	2.8	18	107	-1
Adenine_2922-28-3_C00147	C5H5N5	[M-H]	-1	2.8	20	92.1	-1
Inosine_58-63-9_C00294	C10H12N4O5	[M-H]	-1	3.3	22	135	-1
Inosine_58-63-9_C00294	C10H12N4O5	[M-H]	-1	3.3	44	108	-1
Deoxyinosine_890-38-0_C05512	C10H12N4O4	[M-H]	-1	3.7	20	135	-1
Deoxyinosine_890-38-0_C05512	C10H12N4O4	[M-H]	-1	3.7	42	108	-1
Guanosine_118-00-3_C00387	C10H13N5O5	[M-H]	-1	3.9	17	150	-1
Guanosine_118-00-3_C00387	C10H13N5O5	[M-H]	-1	3.9	32	132.9	-1
Kynurenine_2922-83-0_C00328	C10H12N2O3	[M-H]	-1	3.9	4	190	-1
Kynurenine_2922-83-0_C00328	C10H12N2O3	[M-H]	-1	3.9	20	144	-1
Deoxyguanosine_961-07-9_C00330	C10H13N5O4	[M-H]	-1	4	12	150	-1
Deoxyguanosine_961-07-9_C00330	C10H13N5O4	[M-H]	-1	4	36	108	-1
Glutamic-acid_56-86-0_C00025	C5H9NO4	[M-H]	-1	4.5	8	128	-1
Glutamic-acid_56-86-0_C00025	C5H9NO4	[M-H]	-1	4.5	11	102	-1
Phenylalanine_63-91-2_C00079	C9H11NO2	[M-H]	-1	4.5	9	147	-1
Phenylalanine_63-91-2_C00079	C9H11NO2	[M-H]	-1	4.5	15	103	-1
Thymidine_50-89-5_C00214	C10H14N2O5	[M-H]	-1	5.5	6	151	-1
Thymidine_50-89-5_C00214	C10H14N2O5	[M-H]	-1	5.5	16	42.2	-1
Uric-acid_69-93-2_C00366	C5H4N4O3	[M-H]	-1	5.5	13	124	-1
Uric-acid_69-93-2_C00366	C5H4N4O3	[M-H]	-1	5.5	26	42.3	-1
Shikimic-acid_138-59-0_C00493	C7H10O5	[M-H]	-1	5.8	7	111	-1
Shikimic-acid_138-59-0_C00493	C7H10O5	[M-H]	-1	5.8	16	93.1	-1
GalactonicAcid_C15930_C15930	C6H12O7	[M-H]	-1	5.809	11	129	-1
GalactonicAcid_C15930_C15930	C6H12O7	[M-H]	-1	5.809	18	75.1	-1
Quinic-acid_77-95-2_C00296	C7H12O6	[M-H]	-1	6	24	93.1	-1
Quinic-acid_77-95-2_C00296	C7H12O6	[M-H]	-1	6	25	85.1	-1
Gluconate_C00257_C00257	C6H12O7	[M-H]	-1	6.074	10	129	-1
Gluconate_C00257_C00257	C6H12O7	[M-H]	-1	6.074	18	75.2	-1
Adenosine_58-61-7_C00212	C10H13N5O4	[M-H]	-1	6.4	10	134	-1
Adenosine_58-61-7_C00212	C10H13N5O4	[M-H]	-1	6.4	44	107	-1
Deoxyadenosine_958-09-8_C00559	C10H13N5O3	[M+Hac-H]	-1	6.5	4	250	-1
Deoxyadenosine_958-09-8_C00559	C10H13N5O3	[M-H]	-1	6.5	12	134.05	-1
Lactate_867-56-1_C00256	C3H6O3	[M-H]	-1	7.4	9	45.3	-1
Lactate_867-56-1_C00256	C3H6O3	[M-H]	-1	7.4	10	43.3	-1
Mannose-1-phosphate_C00636_C00636	C6H13O9P	[M-H]	-1	7.599	14	97	-1
Mannose-1-phosphate_C00636_C00636	C6H13O9P	[M-H]	-1	7.599	48	79	-1
alpha-D-Ribose-5-phosphate_3615-55-2_C03736	C5H11O8P	[M-H]	-1	7.796	12	138.9	-1
alpha-D-Ribose-5-phosphate_3615-55-2_C03736	C5H11O8P	[M-H]	-1	7.796	10	97	-1
alpha-D-Ribose-5-phosphate_3615-55-2_C03736	C5H11O8P	[M-H]	-1	7.796	48	79	-1
Tryptophan_73-22-3_C00078	C11H12N2O2	[M-H]	-1	7.9	14	116	-1
Tryptophan_73-22-3_C00078	C11H12N2O2	[M-H]	-1	7.9	14	74.1	-1
Fructose-6-phosphate_26177-86-6_C00085	C6H13O9P	[M-H]	-1	7.943	8	168.9	-1
Fructose-6-phosphate_26177-86-6_C00085	C6H13O9P	[M-H]	-1	7.943	14	97	-1
Fructose-6-phosphate_26177-86-6_C00085	C6H13O9P	[M-H]	-1	7.943	48	79	-1
gamma-Glu-Cys_636-58-8_C00669	C8H14N2O5S	[M-H]	-1	8.1	9	171	-1
gamma-Glu-Cys_636-58-8_C00669	C8H14N2O5S	[M-H]	-1	8.1	8	128	-1
Glucose-1-phosphate_C00103_C00103	C6H13O9P	[M-H]	-1	8.17	9	240.9	-1
Glucose-1-phosphate_C00103_C00103	C6H13O9P	[M-H]	-1	8.17	28	79	-1
Sedoheptulose-7-phosphate_C00281_C00281	C7H15O10P	[M-H]	-1	8.2	18	96.9	-1
Sedoheptulose-7-phosphate_C00281_C00281	C7H15O10P	[M-H]	-1	8.2	48	79	-1
Xanthosine_5968-90-1_C01762	C10H12N4O6	[M-H]	-1	8.2	18	151	-1
Xanthosine_5968-90-1_C01762	C10H12N4O6	[M-H]	-1	8.2	40	108	-1
Xylulose-5-phosphate_C00231_C00231	C5H11O8P	[M-H]	-1	8.5	8	138.98	-1
Xylulose-5-phosphate_C00231_C00231	C5H11O8P	[M-H]	-1	8.5	36	79	-1
Reduced-glutathione_70-18-8_C00051	C10H17N3O6S	[M-H]	-1	8.53	10	271.9	-1
Reduced-glutathione_70-18-8_C00051	C10H17N3O6S	[M-H]	-1	8.53	20	143.1	-1
Reduced-glutathione_70-18-8_C00051	C10H17N3O6S	[M-H]	-1	8.53	15	128	-1
Nicotinic-acid-ribonucleotide_C01185_C01185	C11H14NO9P	[M-H]	-1	8.6	4	289.9	-1
Nicotinic-acid-ribonucleotide_C01185_C01185	C11H14NO9P	[M-H]	-1	8.6	40	79	-1
N-Acetyl-D-glucosamine1-phosphate_C04256_C04256	C8H16NO9P	[M-H]	-1	8.7	16	97	-1
N-Acetyl-D-glucosamine1-phosphate_C04256_C04256	C8H16NO9P	[M-H]	-1	8.7	36	79	-1
Ophthalmate_495-27-2_C21016	C11H19N3O6	[M-H]	-1	8.737	10	195	-1
Ophthalmate_495-27-2_C21016	C11H19N3O6	[M-H]	-1	8.737	20	159	-1
Ophthalmate_495-27-2_C21016	C11H19N3O6	[M-H]	-1	8.737	25	115	-1
N-Acetyl-D-glucosamine-6-phosphate_C00357_C00357	C8H16NO9P	[M-H]	-1	8.8	18	97	-1
N-Acetyl-D-glucosamine-6-phosphate_C00357_C00357	C8H16NO9P	[M-H]	-1	8.8	48	79	-1
Dihydrosphingosine_C00836_C00836	C18H39NO2	[M-H]	-1	8.9	6	282	-1
Dihydrosphingosine_C00836_C00836	C18H39NO2	[M-H]	-1	8.9	8	199	-1
Orotic-acid_65-86-1_C00295	C5H4N2O4	[M-H]	-1	9.1	26	42	-1
Orotic-acid_65-86-1_C00295	C5H4N2O4	[M-H]	-1	9.1	44	40	-1
NAD_53-84-9_C00003	C21H27N7O14P2	[M-H]	-1	9.5	12	540	-1
NAD_53-84-9_C00003	C21H27N7O14P2	[M-H]	-1	9.5	36	327.9	-1
CMP_C00055_C00055	C9H14N3O8P	[M-H]	-1	9.7	22	97	-1
CMP_C00055_C00055	C9H14N3O8P	[M-H]	-1	9.7	44	79	-1
dCMP_C00239_C00239	C9H14N3O7P	[M-H]	-1	10.079	20	194.9	-1
dCMP_C00239_C00239	C9H14N3O7P	[M-H]	-1	10.079	30	97	-1
dCMP_C00239_C00239	C9H14N3O7P	[M-H]	-1	10.079	30	79	-1
O-Phospho-L-Serine_407-41-0_C01005	C3H8NO6P	[M-H]	-1	10.2	13	97	-1
O-Phospho-L-Serine_407-41-0_C01005	C3H8NO6P	[M-H]	-1	10.2	36	79	-1
UMP_C00105_C00105	C9H13N2O9P	[M-H]	-1	10.8	24	97	-1
UMP_C00105_C00105	C9H13N2O9P	[M-H]	-1	10.8	48	79.1	-1
IMP_20813-76-7_C00130	C10H13N4O8P	[M-H]	-1	11.1	22	97	-1
IMP_20813-76-7_C00130	C10H13N4O8P	[M-H]	-1	11.1	44	79	-1
AMP_18422-05-4_C00020	C10H14N5O7P	[M-H]	-1	11.6	24	97	-1
AMP_18422-05-4_C00020	C10H14N5O7P	[M-H]	-1	11.6	38	79	-1
Nicotinic-acid_C00253_C00253	C6H5NO2	[M-H]	-1	11.9	11	78.1	-1
Nicotinic-acid_C00253_C00253	C6H5NO2	[M-H]	-1	11.9	32	51.2	-1
Pantothenic-acid_C00864_C00864	C9H17NO5	[M-H]	-1	12.1	14	146.08	-1
Pantothenic-acid_C00864_C00864	C9H17NO5	[M-H]	-1	12.1	10	88	-1
cGMP_C00942_C00942	C10H12N5O7P	[M-H]	-1	12.2	24	150.042	-1
cGMP_C00942_C00942	C10H12N5O7P	[M-H]	-1	12.2	44	133.02	-1
Riboflavin_83-88-5_C00255	C17H20N4O6	[M-H]	-1	12.6	14	255	-1
Riboflavin_83-88-5_C00255	C17H20N4O6	[M-H]	-1	12.6	28	212	-1
Maleate_110-16-7_C00122	C4H4O4	[M-H]	-1	12.661	7	71.2	-1
Maleate_110-16-7_C00122	C4H4O4	[M-H]	-1	12.661	15	27.3	-1
dAMP_653-63-4_C00360	C10H14N5O6P	[M-H]	-1	12.7	28	134.1	-1
dAMP_653-63-4_C00360	C10H14N5O6P	[M-H]	-1	12.7	48	79	-1
Succinate_110-15-6_C00042	C4H6O4	[M-H]	-1	12.867	8	99	-1
Succinate_110-15-6_C00042	C4H6O4	[M-H]	-1	12.867	10	73.1	-1
MethylmalonicAcid_516-05-2_C02170	C4H6O4	[M-H]	-1	12.901	5	73.1	-1
MethylmalonicAcid_516-05-2_C02170	C4H6O4	[M-H]	-1	12.901	20	55.1	-1
cAMP_60-92-4_C00575	C10H12N5O6P	[M-H]	-1	13.4	24	134	-1
cAMP_60-92-4_C00575	C10H12N5O6P	[M-H]	-1	13.4	48	79	-1
N-Carbamoyl-L-aspartate_923-37-5_C00438	C5H8N2O5	[M-H]	-1	13.5	7	132	-1
N-Carbamoyl-L-aspartate_923-37-5_C00438	C5H8N2O5	[M-H]	-1	13.5	19	88.1	-1
Oxidized-glutathione_27025-41-8_C00127	C20H32N6O12S2	[M-H]	-1	13.6	24	306.07	-1
Oxidized-glutathione_27025-41-8_C00127	C20H32N6O12S2	[M-H]	-1	13.6	28	272.09	-1
Itaconate_97-65-4_C00490	C5H6O4	[M-H]	-1	13.642	6	85.1	-1
Itaconate_97-65-4_C00490	C5H6O4	[M-H]	-1	13.642	10	41.3	-1
Hydroxyglutaric acid_C03196_C03196	C5H8O5	[M-H]	-1	13.8	7	128.9	-1
Hydroxyglutaric acid_C03196_C03196	C5H8O5	[M-H]	-1	13.8	13	85.1	-1
Malate_97-67-6_C00149	C4H6O5	[M-H]	-1	13.8	8	115	-1
Malate_97-67-6_C00149	C4H6O5	[M-H]	-1	13.8	14	71.1	-1
N-Acetylaspartate_997-55-7_C01042	C6H9NO5	[M-H]	-1	13.9	16	88	-1
N-Acetylaspartate_997-55-7_C01042	C6H9NO5	[M-H]	-1	13.9	20	58.1	-1
UDP-galactose(glucose)_137868-52-1(28053-08-9)_C00052	C15H24N2O17P2	[M-H]	-1	14.023	28	384.9	-1
UDP-galactose(glucose)_137868-52-1(28053-08-9)_C00052	C15H24N2O17P2	[M-H]	-1	14.023	24	322.9	-1
UDP-galactose(glucose)_137868-52-1(28053-08-9)_C00052	C15H24N2O17P2	[M-H]	-1	14.023	32	240.9	-1
GDP-Mannose_103301-73-1_C00096	C16H25N5O16P2	[M-H]	-1	14.077	28	442	-1
GDP-Mannose_103301-73-1_C00096	C16H25N5O16P2	[M-H]	-1	14.077	32	424	-1
GDP-Mannose_103301-73-1_C00096	C16H25N5O16P2	[M-H]	-1	14.077	48	158.8	-1
N-Acetyl-L-glutamate_1188-37-0_C00624	C7H11NO5	[M-H]	-1	14.1	10	128.04	-1
N-Acetyl-L-glutamate_1188-37-0_C00624	C7H11NO5	[M-H]	-1	14.1	16	102	-1
alpha-Ketoglutaric-acid_328-50-7_C00026	C5H6O5	[M-H]	-1	14.17	5	101	-1
alpha-Ketoglutaric-acid_328-50-7_C00026	C5H6O5	[M-H]	-1	14.17	9	57.2	-1
UDP-N-acetylgalactos(glucos)amine_108320-87-2(91183-98-1)_C00203	C17H27N3O17P2	[M-H]	-1	14.194	28	384.9	-1
UDP-N-acetylgalactos(glucos)amine_108320-87-2(91183-98-1)_C00203	C17H27N3O17P2	[M-H]	-1	14.194	40	272.8	-1
CDP_C00112_C00112	C9H15N3O11P2	[M-H]	-1	14.4	24	158.92	-1
CDP_C00112_C00112	C9H15N3O11P2	[M-H]	-1	14.4	48	79	-1
IDP_C00104_C00104	C10H14N4O11P2	[M-H]	-1	14.5	28	158.9	-1
IDP_C00104_C00104	C10H14N4O11P2	[M-H]	-1	14.5	24	135	-1
Fumarate_17013-01-3_C00122	C4H4O4	[M-H]	-1	14.507		71.1	-1
Fumarate_17013-01-3_C00122	C4H4O4	[M-H]	-1	14.507	20	27.2	-1
dCDP_C00705_C00705	C9H15N3O10P2	[M-H]	-1	14.7	20	97	-1
dCDP_C00705_C00705	C9H15N3O10P2	[M-H]	-1	14.7	36	79	-1
GDP_C00035_C00035	C10H15N5O11P2	[M-H]	-1	14.8	20	158.9	-1
GDP_C00035_C00035	C10H15N5O11P2	[M-H]	-1	14.8	31	150	-1
UDP_27821-45-0_C00015†	C9H14N2O12P2	[M-H]	-1	14.8	28	158.9	-1
UDP_27821-45-0_C00015†	C9H14N2O12P2	[M-H]	-1	14.8	48	79	-1
Citrate(IsoCitrate)_77-92-9(1637-73-6)_C00158	C6H8O7	[M-H]	-1	14.9	10	111.01	-1
Citrate(IsoCitrate)_77-92-9(1637-73-6)_C00158	C6H8O7	[M-H]	-1	14.9	16	87.01	-1
QuinolinicAcid_89-00-9_C03722	C7H5NO4	[M-H]	-1	14.9	6	122	-1
QuinolinicAcid_89-00-9_C03722	C7H5NO4	[M-H]	-1	14.9	13	78.1	-1
MethylcitricAcid_6061-96-7_C02225	C7H10O7	[M-H]	-1	15.164	10	125	-1
MethylcitricAcid_6061-96-7_C02225	C7H10O7	[M-H]	-1	15.164	20	101	-1
MethylcitricAcid_6061-96-7_C02225	C7H10O7	[M-H]	-1	15.164	20	87	-1
Kynurenic-acid_492-27-3_C01717	C10H7NO3	[M-H]	-1	15.299	13	144	-1
Kynurenic-acid_492-27-3_C01717	C10H7NO3	[M-H]	-1	15.299	50	66	-1
ADP_C00008_C00008	C10H15N5O10P2	[M-H]	-1	15.4	16	328	-1
ADP_C00008_C00008	C10H15N5O10P2	[M-H]	-1	15.4	28	159	-1
dTDP_C00363_C00363	C10H16N2O11P2	[M-H]	-1	15.4	25	97	-1
dTDP_C00363_C00363	C10H16N2O11P2	[M-H]	-1	15.4	44	79	-1
Homocitrate_C01251_C01251	C7H10O7	[M-H]	-1	15.4	10	145	-1
Homocitrate_C01251_C01251	C7H10O7	[M-H]	-1	15.4	10	125	-1
dADP_C00206_C00206	C10H15N5O9P2	[M-H]	-1	15.7	24	158.7	-1
dADP_C00206_C00206	C10H15N5O9P2	[M-H]	-1	15.7	44	79.1	-1
UDP-glucuronate_63700-19-6_C00167	C15H22N2O18P2	[M-H]	-1	16.665	24	402.9	-1
UDP-glucuronate_63700-19-6_C00167	C15H22N2O18P2	[M-H]	-1	16.665	24	322.9	-1
dCTP_C00458_C00458	C9H16N3O13P3	[M-H]	-1	16.8	20	367.9	-1
dCTP_C00458_C00458	C9H16N3O13P3	[M-H]	-1	16.8	28	158.9	-1
dUTP_C00460_C00460	C9H15N2O14P3	[M-H]	-1	16.8	20	368.9	-1
dUTP_C00460_C00460	C9H15N2O14P3	[M-H]	-1	16.8	36	158.8	-1
CTP_C00063_C00063	C9H16N3O14P3	[M-H]	-1	17	40	158.8	-1
CTP_C00063_C00063	C9H16N3O14P3	[M-H]	-1	17	40	79	-1
FAD_C00016_C00016	C27H33N9O15P2	[M-H]	-1	17	30	437	-1
FAD_C00016_C00016	C27H33N9O15P2	[M-H]	-1	17	35	346	-1
GTP_C00044_C00044	C10H16N5O14P3	[M-H]	-1	17	20	424	-1
GTP_C00044_C00044	C10H16N5O14P3	[M-H]	-1	17	36	158.9	-1
UTP_C00075_C00075	C9H15N2O15P3	[M-H]	-1	17	20	385	-1
UTP_C00075_C00075	C9H15N2O15P3	[M-H]	-1	17	36	158.9	-1
ATP_C00002_C00002	C10H16N5O13P3	[M-H]	-1	17.2	22	408.1	-1
ATP_C00002_C00002	C10H16N5O13P3	[M-H]	-1	17.2	38	159	-1
dATP_C00131_C00131	C10H16N5O12P3	[M-H]	-1	17.2	24	391.9	-1
dATP_C00131_C00131	C10H16N5O12P3	[M-H]	-1	17.2	32	158.9	-1
dTTP_C00459_C00459	C10H17N2O14P3	[M-H]	-1	17.2	20	383.1	-1
dTTP_C00459_C00459	C10H17N2O14P3	[M-H]	-1	17.2	36	158.8	-1
ITP_C00081_C00081	C10H15N4O14P3	[M-H]	-1	17.2	19	409	-1
ITP_C00081_C00081	C10H15N4O14P3	[M-H]	-1	17.2	40	159	-1
