## Supplementary material for "Single-embryo metabolomics reveals developmental metabolism in the early *Drosophila embryo*": all_supplemental_files: Supp_Table1_metadata_all_samples.csv

Embryo_pseudotime	SampleID	embryo_clusterRaceID	sex	collection_time_window_hour	batch_IP_METHOD	batch_NIP_METHOD	class_statTarget
1	E1A.11	1	unknown	1	5.2	2.2	1
NA	U1O.01	1	unknown	1	1.2	1.1	4
2	E1B.23	1	unknown	1	5.2	2.2	1
3	E1B.14	1	unknown	1	2.1	1.1	1
4	E1B.07	1	unknown	1	1.2	1.1	1
5	E1C.29	1	unknown	1	5.1	2.1	1
6	E1B.01	1	unknown	1	1.1	1.1	1
7	E1A.33	1	unknown	1	3.2	1.2	1
8	E1C.06	1	unknown	1	6.1	2.2	1
9	E1C.40	1	unknown	1	4.1	2.1	1
10	E1B.30	1	unknown	1	6.1	2.2	1
11	E1B.34	1	unknown	1	4.1	2.1	1
12	E1A.23	1	unknown	1	5.1	2.1	1
NA	U1O.03	1	NA	1	3.1	1.2	4
13	E1A.38	1	unknown	1	2.1	1.1	1
14	E1B.29	1	unknown	1	5.2	2.2	1
15	E1C.39	1	unknown	1	3.2	1.2	1
16	E1B.28	1	unknown	1	4.2	2.1	1
17	E1A.16	1	unknown	1	4.2	2.1	1
18	E1C.30	1	unknown	1	6.1	2.2	1
19	E1B.33	1	unknown	1	3.2	1.2	1
20	E1C.16	1	unknown	1	4.1	2.1	1
21	E1B.16	1	unknown	1	4.1	2.1	1
22	E1B.39	1	unknown	1	3.2	1.2	1
23	E1C.23	1	unknown	1	5.2	2.2	1
24	E1A.29	1	unknown	1	5.1	2.1	1
25	E1B.27	1	unknown	1	3.1	1.2	1
26	E1A.09	1	unknown	1	3.1	1.2	1
27	E1B.03	1	unknown	1	3.2	1.2	1
28	E1C.14	1	unknown	1	2.1	1.1	1
29	E1A.14	1	unknown	1	2.2	1.2	1
30	E1C.34	1	unknown	1	4.2	2.1	1
31	E1A.19	1	unknown	1	1.1	1.1	1
32	E1B.09	1	unknown	1	3.1	1.2	1
33	E1B.15	1	unknown	1	3.1	1.2	1
34	E1C.09	1	unknown	1	3.1	1.2	1
35	E1A.37	1	unknown	1	1.1	1.1	1
36	E1A.30	1	unknown	1	6.1	2.2	1
37	E1C.26	1	unknown	1	2.2	1.2	1
NA	U1O.08	1	NA	1	2.1	1.1	4
NA	U1O.02	1	NA	1	2.1	1.1	4
38	E1A.26	1	unknown	1	2.1	1.1	1
39	E1C.22	1	unknown	1	4.1	2.1	1
40	E1C.12	1	unknown	1	6.1	2.2	1
NA	U1O.05	1	NA	1	5.1	2.1	4
41	E1A.05	1	unknown	1	5.1	2.1	1
42	E1C.36	1	unknown	1	5.1	2.1	1
43	E1B.32	1	unknown	1	2.2	1.2	1
44	E1C.05	1	unknown	1	5.2	2.2	1
45	E1A.22	1	unknown	1	4.2	2.1	1
46	E1A.03	1	unknown	1	3.2	1.2	1
47	E1C.04	1	unknown	1	4.1	2.1	1
48	E1B.04	1	unknown	1	4.1	2.1	1
49	E1A.08	1	unknown	1	2.2	1.2	1
50	E1B.02	1	unknown	1	2.2	1.2	1
51	E1C.19	1	unknown	1	1.2	1.1	1
52	E1B.10	1	unknown	1	4.2	2.1	1
NA	U2O.01	1	NA	2	3.2	1.2	5
53	E1A.25	1	unknown	1	1.1	1.1	1
54	E1C.13	1	unknown	1	1.2	1.1	1
55	E1C.33	1	unknown	1	3.1	1.2	1
56	E1A.02	1	unknown	1	2.1	1.1	1
57	E1B.38	1	unknown	1	2.2	1.2	1
58	E1C.37	1	unknown	1	1.1	1.1	1
59	E1A.04	1	unknown	1	4.1	2.1	1
60	E1A.36	1	unknown	1	5.1	2.1	1
61	E1A.01	1	unknown	1	1.2	1.1	1
62	E1C.18	1	unknown	1	6.1	2.2	1
63	E2B.08	1	unknown	2	2.1	1.1	2
64	E1A.27	1	unknown	1	3.2	1.2	1
65	E1B.26	1	unknown	1	2.2	1.2	1
66	E1C.31	1	unknown	1	1.1	1.1	1
67	E2B.04	1	unknown	2	4.2	2.1	2
68	E1B.35	1	unknown	1	5.1	2.1	1
69	E2A.02	1	unknown	2	2.1	1.1	2
70	E2B.18	1	unknown	2	6.1	2.2	2
71	E2A.01	1	unknown	2	1.2	1.1	2
72	E2B.05	1	unknown	2	5.2	2.2	2
NA	U2O.07	1	NA	2	3.1	1.2	5
73	E2B.12	1	unknown	2	6.1	2.2	2
74	E2A.15	1	unknown	2	3.1	1.2	2
75	E2C.06	1	unknown	2	6.1	2.2	2
76	E2B.16	1	unknown	2	4.1	2.1	2
77	E2A.16	1	unknown	2	4.2	2.1	2
78	E2A.17	1	unknown	2	5.2	2.2	2
79	E2C.14	1	unknown	2	2.2	1.2	2
80	E2C.02	1	unknown	2	2.2	1.2	2
81	E2B.13	1	unknown	2	1.2	1.1	2
82	E2B.19	1	unknown	2	1.2	1.1	2
83	E2A.23	1	unknown	2	5.2	2.2	2
84	E2C.20	1	unknown	2	2.2	1.2	2
85	E2C.29	1	unknown	2	5.1	2.1	2
86	E2C.27	1	unknown	2	3.1	1.2	2
87	E2C.12	1	unknown	2	6.1	2.2	2
88	E2C.13	1	unknown	2	1.2	1.1	2
89	E2A.08	1	unknown	2	2.1	1.1	2
90	E2B.09	1	unknown	2	3.2	1.2	2
91	E2A.10	3	unknown	2	4.1	2.1	2
92	E2C.25	3	unknown	2	1.1	1.1	2
93	E2B.07	3	unknown	2	1.2	1.1	2
94	E2C.24	3	unknown	2	6.1	2.2	2
95	E2A.03	3	unknown	2	3.1	1.2	2
96	E2A.26	3	unknown	2	2.2	1.2	2
97	E2B.10	3	unknown	2	4.2	2.1	2
98	E2C.10	3	unknown	2	4.2	2.1	2
99	E2B.11	3	unknown	2	5.2	2.2	2
NA	U2O.08	3	NA	2	4.1	2.1	5
100	E2A.11	3	unknown	2	5.1	2.1	2
101	E2B.32	3	unknown	2	2.1	1.1	2
102	E2B.31	3	unknown	2	1.1	1.1	2
103	E2B.21	3	unknown	2	3.1	1.2	2
104	E2C.11	3	unknown	2	5.1	2.1	2
105	E2B.25	3	unknown	2	1.1	1.1	2
106	E2B.15	3	unknown	2	3.1	1.2	2
107	E2C.40	3	unknown	2	4.2	2.1	2
108	E2A.12	3	unknown	2	6.1	2.2	2
109	E2B.06	3	unknown	2	6.1	2.2	2
110	E2A.28	3	unknown	2	4.1	2.1	2
111	E2C.15	3	unknown	2	3.2	1.2	2
112	E2B.28	3	unknown	2	4.1	2.1	2
113	E2A.14	3	unknown	2	2.2	1.2	2
114	E2A.07	3	unknown	2	1.2	1.1	2
115	E2C.34	3	unknown	2	4.2	2.1	2
116	E2A.09	3	unknown	2	3.1	1.2	2
117	E2C.04	3	FEMALE	2	4.2	2.1	2
118	E2A.37	3	MALE	2	6.1	1.1	2
119	E2A.40	3	FEMALE	2	4.2	2.1	2
120	E2C.39	3	MALE	2	3.2	1.2	2
121	E2A.06	3	FEMALE	2	6.1	2.2	2
122	E2B.22	3	FEMALE	2	4.1	2.1	2
123	E2A.33	3	FEMALE	2	3.2	1.2	2
124	E2C.37	3	MALE	2	1.2	1.1	2
125	E2C.31	3	FEMALE	2	1.1	1.1	2
126	E2B.37	3	MALE	2	1.1	1.1	2
127	E2B.24	3	FEMALE	2	6.1	2.2	2
128	E2C.23	3	MALE	2	5.1	2.1	2
129	E2C.03	3	FEMALE	2	3.2	1.2	2
130	E2A.30	3	FEMALE	2	6.1	2.2	2
131	E2A.21	3	FEMALE	2	3.1	1.2	2
132	E2B.36	3	FEMALE	2	5.1	2.1	2
133	E2C.28	8	FEMALE	2	4.2	2.1	2
134	E2B.23	8	FEMALE	2	5.2	2.2	2
135	E2A.39	8	MALE	2	3.2	1.2	2
136	E1B.21	8	FEMALE	1	3.1	1.2	1
137	E2B.35	8	FEMALE	2	5.2	2.2	2
138	E2B.20	8	FEMALE	2	2.2	1.2	2
139	E2C.36	8	MALE	2	5.1	2.1	2
140	E2C.18	8	FEMALE	2	6.1	2.2	2
141	E2C.32	8	MALE	2	2.1	1.1	2
142	E2C.26	8	FEMALE	2	2.1	1.1	2
143	E2A.22	8	FEMALE	2	4.1	2.1	2
144	E3C.10	5	FEMALE	3	4.1	2.1	3
145	E3C.14	5	MALE	3	2.2	1.2	3
146	E3C.13	5	MALE	3	1.1	1.1	3
147	E3C.04	5	MALE	3	4.2	2.1	3
148	E3A.02	5	FEMALE	3	2.2	1.2	3
149	E3B.07	5	MALE	3	1.1	1.1	3
150	E3C.09	5	FEMALE	3	3.1	1.2	3
151	E3B.11	5	FEMALE	3	5.2	2.2	3
152	E3B.23	5	FEMALE	3	5.1	2.1	3
153	E3A.24	5	FEMALE	3	6.1	2.2	3
154	E2C.08	5	FEMALE	2	2.2	1.2	2
155	E3A.08	5	MALE	3	2.2	1.2	3
156	E3C.21	5	FEMALE	3	3.1	1.2	3
157	E3B.03	5	MALE	3	3.1	1.2	3
158	E3B.20	5	MALE	3	2.1	1.1	3
159	E2B.01	5	FEMALE	2	1.2	1.1	2
160	E3A.33	5	FEMALE	3	3.2	1.2	3
161	E3A.05	5	MALE	3	5.2	2.2	3
162	E3A.26	5	MALE	3	2.1	1.1	3
163	E3A.35	5	FEMALE	3	5.1	2.1	3
164	E3A.15	4	FEMALE	3	3.1	1.2	3
165	E2C.09	4	MALE	2	3.2	1.2	2
166	E3C.02	4	FEMALE	3	2.2	1.2	3
167	E3B.30	4	MALE	3	6.1	2.2	3
168	E3B.36	4	MALE	3	5.2	2.2	3
169	E3C.01	4	MALE	3	1.2	1.1	3
170	E3A.01	4	FEMALE	3	1.1	1.1	3
171	E2A.25	4	MALE	2	6.1	1.1	2
172	E3A.19	4	MALE	3	1.1	1.1	3
173	E3B.27	4	FEMALE	3	3.2	1.2	3
174	E2B.17	4	MALE	2	5.1	2.1	2
175	E2A.27	4	MALE	2	3.2	1.2	2
176	E3A.32	4	MALE	3	2.1	1.1	3
177	E3B.09	4	FEMALE	3	3.2	1.2	3
178	E3A.31	4	MALE	3	1.1	1.1	3
179	E2A.05	4	FEMALE	2	5.2	2.2	2
180	E3A.04	4	MALE	3	4.1	2.1	3
181	E3B.26	4	MALE	3	2.1	1.1	3
182	E3A.07	4	FEMALE	3	1.1	1.1	3
183	E2A.24	4	FEMALE	2	6.1	2.2	2
184	E2A.31	4	MALE	2	1.2	1.1	2
185	E2A.18	4	FEMALE	2	6.1	2.2	2
186	E3B.19	4	FEMALE	3	1.1	1.1	3
187	E3C.24	4	MALE	3	6.1	2.2	3
188	E3A.10	4	MALE	3	4.1	2.1	3
189	E3B.06	4	FEMALE	3	6.1	2.2	3
190	E3B.01	4	MALE	3	1.2	1.1	3
191	E2A.29	4	FEMALE	2	5.2	2.2	2
192	E3A.21	4	FEMALE	3	3.1	1.2	3
193	E3C.03	7	FEMALE	3	3.2	1.2	3
194	E3B.10	4	FEMALE	3	4.1	2.1	3
195	E3B.32	7	FEMALE	3	2.2	1.2	3
196	E2B.39	7	MALE	2	3.2	1.2	2
197	E3A.22	7	FEMALE	3	4.2	2.1	3
198	E3C.39	7	FEMALE	3	3.1	1.2	3
199	E2B.34	7	FEMALE	2	4.1	2.1	2
200	E3B.16	7	MALE	3	4.2	2.1	3
201	E3A.28	7	MALE	3	4.2	2.1	3
202	E2A.32	7	MALE	2	2.1	1.1	2
203	E3C.15	7	FEMALE	3	3.2	1.2	3
204	E3B.28	7	FEMALE	3	4.2	2.1	3
205	E3A.09	7	MALE	3	3.1	1.2	3
206	E3C.05	7	FEMALE	3	5.2	2.2	3
207	E3B.29	7	MALE	3	5.1	2.1	3
208	E3B.33	7	FEMALE	3	3.1	1.2	3
209	E2B.26	7	FEMALE	2	2.1	1.1	2
210	E3C.25	7	MALE	3	1.2	1.1	3
211	E3B.15	7	MALE	3	3.2	1.2	3
212	E3C.06	7	FEMALE	3	6.1	2.2	3
213	E3C.33	7	FEMALE	3	3.2	1.2	3
214	E3A.27	7	MALE	3	3.1	1.2	3
215	E3A.29	7	FEMALE	3	5.1	2.1	3
216	E3B.05	7	FEMALE	3	5.2	2.2	3
217	E2B.33	7	MALE	2	3.2	1.2	2
218	E2C.30	7	MALE	2	6.1	2.2	2
219	E3C.08	7	MALE	3	2.1	1.1	3
220	E2C.19	7	MALE	2	1.1	1.1	2
221	E3B.22	7	MALE	3	4.2	2.1	3
222	E3B.40	7	MALE	3	4.1	2.1	3
223	E3A.40	7	FEMALE	3	4.2	2.1	3
224	E3B.12	7	MALE	3	6.1	2.2	3
225	E3B.08	2	FEMALE	3	2.2	1.2	3
226	E3B.31	7	MALE	3	1.2	1.1	3
227	E3C.11	2	FEMALE	3	5.2	2.2	3
228	E3C.22	2	FEMALE	3	4.2	2.1	3
229	E3B.21	2	MALE	3	3.1	1.2	3
230	E3B.34	2	MALE	3	4.2	2.1	3
231	E3C.12	2	FEMALE	3	6.1	2.2	3
232	E2C.21	2	FEMALE	2	3.1	1.2	2
233	E3B.39	2	FEMALE	3	3.1	1.2	3
234	E2C.16	2	FEMALE	2	4.1	2.1	2
235	E2B.14	2	FEMALE	2	2.1	1.1	2
236	E1C.03	2	MALE	1	3.2	1.2	1
237	E1A.12	2	FEMALE	1	6.1	2.2	1
238	E2B.30	2	MALE	2	6.1	2.2	2
239	E2B.03	2	MALE	2	3.2	1.2	2
240	E1B.22	2	FEMALE	1	4.2	2.1	1
241	E1A.07	2	FEMALE	1	1.2	1.1	1
242	E1C.02	2	MALE	1	2.2	1.2	1
243	E1B.36	2	FEMALE	1	5.1	2.1	1
244	E1A.40	2	FEMALE	1	4.2	2.1	1
245	E3B.38	2	MALE	3	2.2	1.2	3
NA	U2O.02	6	NA	2	4.1	2.1	5
NA	U3A.06	6	NA	3	6.1	2.2	3
NA	U3A.23	6	NA	3	5.1	2.1	3
NA	U2B.27	6	NA	2	3.1	1.2	2
NA	U2B.40	6	NA	2	4.2	2.1	2
NA	U1A.17	6	NA	1	5.2	2.2	1
NA	U3A.17	6	NA	3	5.2	2.2	3
NA	U3A.13	6	NA	3	1.1	1.1	3
NA	U3O.07	6	NA	3	5.1	2.1	6
NA	U3O.06	6	NA	3	4.2	2.1	6
NA	U3B.14	6	NA	3	2.1	1.1	3
NA	U2B.29	6	NA	2	5.1	2.1	2
NA	U3O.05	6	NA	3	3.2	1.2	6
NA	U1B.37	6	NA	1	1.1	1.1	1
