## Supplementary material for "Single-embryo metabolomics reveals developmental metabolism in the early *Drosophila embryo*": all_supplemental_files: Supp_Table2_sex_bias_gene_expression_during_pregastrulation.csv

primary_FBid	gene_symbol	sequence_loc	adj.P.Val.from.splineTimeR
FBgn0264270	Sxl	X:7074550..7098053(-1)	1.04E-50
FBgn0005616	msl-2	2L:3462218..3466112(-1)	5.81E-23
FBgn0000173	ben	X:13996345..13999805(1)	6.50E-23
FBgn0030482	Bcat	X:13396899..13401224(1)	1.63E-19
FBgn0030605	ND-B18	X:15063733..15064926(1)	1.63E-19
FBgn0024987	ssx	X:1370580..1375257(1)	4.08E-16
FBgn0014340	mof	X:5873840..5876853(-1)	1.41E-15
FBgn0030974	Flacc	X:18888978..18893636(-1)	2.05E-15
FBgn0004456	mew	X:13214409..13258490(-1)	5.31E-14
FBgn0283741	prage	X:1773719..1853667(1)	2.36E-13
FBgn0015789	Rab10	X:20251338..20254691(1)	1.23E-12
FBgn0034479	CG8654	2R:19979242..19984895(1)	4.10E-12
FBgn0267507	pre-rRNA:CR45847	rDNA:66807..74924(1)	4.78E-11
FBgn0262945	lncRNA:CR43264	X:5831898..5832215(-1)	9.70E-11
FBgn0027621	Pfrx	X:19495505..19509350(1)	2.68E-10
FBgn0054015	CG34015	X:16447568..16448302(-1)	4.17E-10
FBgn0030251	Arlr	X:10927399..10929712(1)	6.25E-10
FBgn0029907	Atx-1	X:6823204..6824203(1)	7.98E-10
FBgn0020300	geko	3L:18139402..18145418(1)	7.98E-10
FBgn0030479	Rbp1-like	X:13380166..13384877(-1)	7.97E-09
FBgn0287725	sov	X:6756322..6770712(1)	1.09E-08
FBgn0001250	if	X:16752189..16783434(-1)	1.74E-08
FBgn0001090	bnb	X:18794246..18797687(-1)	2.27E-08
FBgn0015773	NetA	X:14604012..14653928(-1)	3.97E-08
FBgn0041004	CG17715	2L:22844220..22854541(1)	4.58E-08
FBgn0267505	pre-rRNA:CR45845	rDNA:42623..49485(1)	5.99E-08
FBgn0029713	CG11436	X:4549883..4551878(-1)	9.53E-08
FBgn0031069	Abcd3	X:19750770..19759280(1)	1.03E-07
FBgn0030510	CG12177	X:13677899..13680500(-1)	1.06E-07
FBgn0052594	be	X:15024436..15042060(1)	1.30E-07
FBgn0030028	Corp	X:8269898..8271409(-1)	1.30E-07
FBgn0019661	lncRNA:roX1	X:3857230..3862697(-1)	1.30E-07
FBgn0003411	sisA	X:11321579..11322357(-1)	1.58E-07
FBgn0028746	CG18508	X:3172268..3173140(-1)	2.50E-07
FBgn0030675	CG8191	X:15732178..15733663(1)	2.82E-07
FBgn0004656	fs(1)h	X:8037808..8061436(-1)	2.82E-07
FBgn0031032	CG14204	X:19583617..19587057(1)	4.72E-07
FBgn0004143	nullo	X:7049476..7050321(1)	5.83E-07
FBgn0030096	Zpr1	X:9160124..9162090(-1)	5.83E-07
FBgn0026411	Lim1	X:8756539..8805804(-1)	1.31E-06
FBgn0267384	Ubc7	X:16593677..16595867(1)	1.63E-06
FBgn0004687	Mlc-c	X:5619136..5622539(-1)	2.88E-06
FBgn0266000	CG44774	X:4926664..4938105(-1)	3.00E-06
FBgn0262976	lawc	X:8408008..8411658(-1)	3.20E-06
FBgn0020255	Ran	X:11144852..11148716(-1)	3.28E-06
FBgn0000117	arm	X:1891401..1900646(-1)	3.51E-06
FBgn0030945	Ing3	X:18650718..18653091(-1)	3.51E-06
FBgn0260944	Rbp1	3R:10784383..10786465(1)	3.51E-06
FBgn0030670	Pis	X:15701451..15703770(-1)	4.15E-06
FBgn0030239	Pgls	X:10847438..10848534(1)	5.55E-06
FBgn0267516	pre-rRNA:CR45856	X:23278007..23283731(-1)	5.55E-06
FBgn0263755	Su(var)3-9	3R:15259864..15263458(-1)	5.99E-06
FBgn0052590	CG32590	X:14838352..14839106(-1)	9.14E-06
FBgn0052791	DIP-alpha	X:3507245..3571649(-1)	9.85E-06
FBgn0283535	Vha26	3R:5591763..5595356(1)	1.03E-05
FBgn0278608	Dsp1	X:16333612..16340624(1)	1.39E-05
FBgn0030890	CG7536	X:18078491..18088532(-1)	1.54E-05
FBgn0003463	sog	X:15603283..15633434(-1)	1.63E-05
FBgn0083991	CG34155	3R:30554554..30560199(-1)	1.69E-05
FBgn0037467	Ufl1	3R:7071624..7074452(-1)	2.15E-05
FBgn0036928	Tom20	3L:20000644..20002446(1)	2.37E-05
FBgn0023518	trr	X:1881313..1889950(-1)	2.37E-05
FBgn0259789	zld	X:19766465..19783548(-1)	2.70E-05
FBgn0027083	MetRS-m	3R:14249043..14259991(-1)	3.40E-05
FBgn0030321	CG1703	X:11611927..11615128(1)	4.47E-05
FBgn0001218	Hsc70-3	X:11801696..11807117(-1)	5.91E-05
FBgn0030711	Rrp47	X:15944897..15946249(1)	6.12E-05
FBgn0004227	nonA	X:16361569..16371547(1)	7.51E-05
FBgn0030571	CG14414	X:14580600..14582174(1)	8.93E-05
FBgn0031090	Rab35	X:20155766..20159872(-1)	0.000105466
FBgn0264078	Flo2	X:14839376..14933946(1)	0.000137931
FBgn0261444	CG3638	X:1215289..1236684(-1)	0.000139209
FBgn0029853	Josd	X:6261169..6262119(1)	0.000187813
FBgn0030329	prtp	X:11716756..11719894(1)	0.000188915
FBgn0030121	Cfp1	X:9270434..9272960(-1)	0.000224627
FBgn0030274	Lint-1	X:11149323..11152592(1)	0.000224627
FBgn0030851	CG8326	X:17628164..17629492(-1)	0.000246929
FBgn0262730	dtn	X:6225647..6236218(1)	0.000255037
FBgn0002723	Met	X:11616124..11621280(1)	0.000269707
FBgn0003459	stwl	3L:14402930..14409939(-1)	0.00028533
FBgn0002873	mud	X:14247732..14258595(1)	0.000292551
FBgn0030411	CG2540	X:12629878..12631111(1)	0.000309402
FBgn0002778	mnd	3L:14985100..14991667(1)	0.000313289
FBgn0029931	CG14427	X:7040603..7041769(1)	0.000335948
FBgn0029067	Dd	X:21319791..21324009(-1)	0.000351724
FBgn0262531	CG43085	3L:17645486..17646737(-1)	0.000357404
FBgn0259228	C3G	X:6780790..6803593(-1)	0.000377768
FBgn0264449	CG43867	X:808217..927975(-1)	0.000377768
FBgn0027330	l(1)G0020	X:8716713..8720277(-1)	0.000432068
FBgn0023529	Grp170	X:2271008..2275068(-1)	0.000460174
FBgn0025387	Alms1b	X:4627380..4630936(-1)	0.000533257
FBgn0043796	CG12219	X:6299054..6301285(-1)	0.000539773
FBgn0083940	RhoU	X:10086527..10148876(1)	0.000539773
FBgn0030786	mRpL22	X:16783933..16785092(1)	0.000689332
FBgn0085430	Dora	X:18863950..18884075(1)	0.000736278
FBgn0026076	UBL3	X:15849731..15853175(-1)	0.000767177
FBgn0030807	CG13000	X:16947964..16948471(-1)	0.000782472
FBgn0030061	CG1785	X:8714936..8717065(1)	0.000804186
FBgn0000163	baz	X:17160006..17200728(1)	0.00081307
FBgn0015527	peng	X:21346503..21349843(-1)	0.000909395
FBgn0030700	CG15914	X:15853421..15854970(1)	0.00091848
FBgn0030114	CG17754	X:9250420..9255953(1)	0.00091848
FBgn0030944	Hou	X:18649396..18650444(-1)	0.00091848
FBgn0030189	CG2909	X:10326464..10328946(1)	0.000932158
FBgn0003053	peb	X:4617564..4627206(1)	0.001041227
FBgn0000339	cni	2L:16309292..16310726(-1)	0.00120393
FBgn0285992	hpRNA:CR46342	X:4921677..4928133(-1)	0.001474088
FBgn0004646	ogre	X:6973620..6991318(-1)	0.001490827
FBgn0003346	RanGAP	2L:19441959..19447317(1)	0.001622633
FBgn0030891	Ada3	X:18085761..18088418(1)	0.001622655
FBgn0026375	RhoGAPp190	X:17639147..17652562(-1)	0.001622655
FBgn0085451	htk	X:18843663..18855858(1)	0.001637942
FBgn0031187	Usp2	X:22455803..22470146(1)	0.001980113
FBgn0031061	CG14232	X:19701927..19704259(-1)	0.00200096
FBgn0266284	Ns3	X:1461844..1464220(-1)	0.002021176
FBgn0260855	Sec22	X:806076..808200(1)	0.002321091
FBgn0261873	sdt	X:8178549..8240474(1)	0.002384322
FBgn0027108	Inx2	X:6998672..7004151(1)	0.002472637
FBgn0030915	CG6179	X:18380082..18381479(1)	0.003297024
FBgn0028331	l(1)G0289	X:10348680..10366273(-1)	0.003327691
FBgn0035601	Uev1A	3L:5362884..5366225(-1)	0.003470591
FBgn0266409	CG45049	3R:22726967..22732362(1)	0.003789901
FBgn0022942	Cbp80	X:4650015..4658259(1)	0.003916925
FBgn0004050	z	X:2447769..2450550(1)	0.003916925
FBgn0030766	mthl1	X:16640968..16650309(1)	0.004841574
FBgn0036486	Msh6	3L:15154233..15158562(-1)	0.005053328
FBgn0026147	TTLL4A	2L:10989401..10997897(1)	0.005100097
FBgn0026324	Taf10b	2L:2767286..2767845(-1)	0.005123128
FBgn0031006	rictor	X:19252111..19261240(-1)	0.005453435
FBgn0270927	betaGlu	3R:31769293..31771848(-1)	0.00554133
FBgn0004391	shtd	X:15455544..15462441(-1)	0.005561241
FBgn0039946	ATbp	X:23106003..23108331(1)	0.005665591
FBgn0002736	mago	2R:21128577..21129737(1)	0.005665591
FBgn0031981	Megf8	2L:8043471..8054326(1)	0.005665591
FBgn0002775	msl-3	3L:7123213..7125533(-1)	0.005675309
FBgn0034054	CG8366	2R:15955040..15956636(1)	0.005679949
FBgn0030813	CG4949	X:17078836..17081237(1)	0.006715245
FBgn0030673	CG15601	X:15710647..15712309(1)	0.006896578
FBgn0035464	PIG-B	3L:3811263..3813958(1)	0.00777507
FBgn0029094	asf1	3L:19618894..19620398(1)	0.007919372
FBgn0030037	Miga	X:8433923..8437820(-1)	0.008542473
FBgn0028341	Ptpmeg2	X:9626294..9659145(-1)	0.008617308
FBgn0004368	Ptp4E	X:4939128..4955916(1)	0.008775935
FBgn0031149	Stt3A	X:21049885..21053937(-1)	0.008775935
FBgn0030049	Trf4-1	X:8560322..8570159(1)	0.008932529
FBgn0261617	nej	X:9665442..9687066(-1)	0.009946632
FBgn0004647	N	X:3134870..3172221(1)	0.010111495
FBgn0040388	boi	X:2444167..2470043(-1)	0.010254344
FBgn0038858	CG5793	3R:21127573..21129601(1)	0.010254344
FBgn0029818	GAA1	X:5870841..5873357(-1)	0.011721388
FBgn0003300	run	X:20690670..20697321(1)	0.011980825
FBgn0030959	CG6961	X:18786142..18788210(-1)	0.012056427
FBgn0029878	Pat1	X:6590776..6596954(1)	0.012363525
FBgn0000542	ec	X:3811698..3857621(1)	0.013284102
FBgn0030217	CG2124	X:10596122..10599169(1)	0.013498051
FBgn0023510	Rbcn-3B	X:1908920..1916825(1)	0.013971201
FBgn0030990	CG7556	X:19176109..19179830(-1)	0.014200494
FBgn0000629	E(z)	3L:10634575..10638130(-1)	0.014410521
FBgn0029867	CG3847	X:6347103..6349236(1)	0.01574049
FBgn0031001	CG7884	X:19220622..19235910(1)	0.016457862
FBgn0028530	mTTF	2L:14347239..14348790(-1)	0.016457862
FBgn0003447	sn	X:7964024..7986601(1)	0.016457862
FBgn0036519	CG7650	3L:15608707..15610386(-1)	0.017169053
FBgn0015737	Hmu	3R:27288769..27291592(1)	0.01721761
FBgn0051989	Cap-D3	2L:5525905..5535958(1)	0.01742796
FBgn0030716	Cep164	X:15977967..15982944(-1)	0.017639096
FBgn0259170	alpha-Man-Ia	X:10266792..10325958(-1)	0.017779668
FBgn0026666	MagR	X:15734270..15735780(1)	0.017779668
FBgn0052280	CG32280	3L:3165181..3169080(1)	0.017905816
FBgn0023143	Uba1	2R:9688289..9693328(-1)	0.017905816
FBgn0038566	bard	3R:18081048..18082583(1)	0.01872157
FBgn0033529	Pef	2R:10480163..10481886(1)	0.019551783
FBgn0029800	lin-52	X:5753390..5754958(-1)	0.019668254
FBgn0261955	Cs1	X:6350629..6361323(1)	0.021945435
FBgn0031878	sip2	2L:6961516..6964074(-1)	0.021945435
FBgn0036810	CG6885	3L:18744488..18745699(1)	0.023901348
FBgn0028507	CG3793	2L:15764220..15766267(1)	0.025327331
FBgn0034959	Xxylt	2R:24022343..24023981(1)	0.026221063
FBgn0026080	Tip60	X:4114800..4117487(-1)	0.027791618
FBgn0033209	CG12107	2R:7674450..7675362(1)	0.029055552
FBgn0030410	Aven	X:12628370..12629640(-1)	0.030619895
FBgn0030291	CG1738	X:11349049..11349847(1)	0.030651914
FBgn0028474	CG4119	X:5666052..5670652(1)	0.030732547
FBgn0031115	CG11710	X:20427411..20429673(-1)	0.03188492
FBgn0032725	Nedd8	2L:18951006..18951837(-1)	0.033094651
FBgn0029672	CG2875	X:3571456..3573622(-1)	0.033436137
FBgn0029929	CG4593	X:7013887..7015009(1)	0.033436137
FBgn0024992	Spg7	X:2694392..2698211(-1)	0.033436137
FBgn0267398	Yeti	2R:1343403..1345119(-1)	0.033823444
FBgn0283510	Pal1	2R:9959549..9963853(1)	0.037599754
FBgn0032378	CycY	2L:11810092..11813780(-1)	0.038262894
FBgn0029943	Atg5	X:7314622..7323770(-1)	0.038925789
FBgn0267824	PRAS40	2R:14481187..14497312(1)	0.039175573
FBgn0003969	vap	X:15999951..16005812(-1)	0.039505894
FBgn0250788	beta-Spec	X:17657372..17669371(1)	0.039623388
FBgn0004102	oc	X:8630159..8650681(-1)	0.041147205
FBgn0000617	Taf9	X:17842161..17843348(1)	0.04189283
FBgn0025549	unc-119	X:7288367..7291298(-1)	0.043693305
FBgn0030433	mRpL49	X:12907105..12907942(1)	0.045228427
FBgn0037121	Polr2H	3L:21728932..21729694(1)	0.047458672
FBgn0286784	TER94	2R:9989159..9993559(1)	0.049661603
