## Supplementary material for "Single-embryo metabolomics reveals developmental metabolism in the early *Drosophila embryo*": all_supplemental_files: Supp_Table5_activation_cluster_on_paternal_allele.csv

gene	activation_PT	activation_time_window	Probability
FBgn0000723	109	1	0.64262769
FBgn0001150	111	1	0.546211124
FBgn0001180	98	1	0.961295809
FBgn0287768	84	1	0.999612855
FBgn0002778	106	1	0.773787246
FBgn0003270	77	1	0.99998184
FBgn0003463	108	1	0.689020323
FBgn0004053	103	1	0.872727618
FBgn0011653	109	1	0.64262769
FBgn0013755	98	1	0.961295809
FBgn0031393	110	1	0.594702682
FBgn0032490	63	1	0.999999995
FBgn0035574	79	1	0.999953759
FBgn0036810	110	1	0.594702682
FBgn0037085	97	1	0.970415587
FBgn0040070	89	1	0.997522476
FBgn0262813	109	1	0.64262769
FBgn0262870	88	1	0.998256635
FBgn0000014	171	2	0.994690529
FBgn0000097	161	2	0.993258036
FBgn0000119	157	2	0.992035097
FBgn0000139	171	2	0.994690529
FBgn0000163	157	2	0.992035097
FBgn0000212	184	2	0.929250841
FBgn0000289	158	2	0.992382061
FBgn0000377	195	2	0.502087082
FBgn0000455	183	2	0.94681601
FBgn0000489	129	2	0.931070791
FBgn0000490	147	2	0.98607599
FBgn0000542	154	2	0.990787725
FBgn0000543	180	2	0.978329095
FBgn0000547	173	2	0.994367609
FBgn0000557	144	2	0.98280817
FBgn0000565	128	2	0.922872375
FBgn0000576	128	2	0.922872375
FBgn0000581	150	2	0.988486941
FBgn0000611	163	2	0.993726657
FBgn0000658	152	2	0.989745067
FBgn0000719	159	2	0.992699854
FBgn0001077	130	2	0.938256959
FBgn0001098	163	2	0.993726657
FBgn0001138	157	2	0.992035097
FBgn0001168	134	2	0.959270235
FBgn0001197	176	2	0.992069294
FBgn0001202	134	2	0.959270235
FBgn0001215	156	2	0.991656011
FBgn0001257	177	2	0.990297294
FBgn0001258	137	2	0.96938199
FBgn0001291	140	2	0.976447427
FBgn0001301	127	2	0.91351203
FBgn0001316	163	2	0.993726657
FBgn0001319	180	2	0.978329095
FBgn0001323	141	2	0.978310395
FBgn0001986	142	2	0.979976281
FBgn0001987	152	2	0.989745067
FBgn0001994	161	2	0.993258036
FBgn0002284	184	2	0.929250841
FBgn0002413	180	2	0.978329095
FBgn0002441	143	2	0.981468702
FBgn0002524	186	2	0.880306386
FBgn0002643	184	2	0.929250841
FBgn0002736	151	2	0.989145927
FBgn0002783	177	2	0.990297294
FBgn0002921	184	2	0.929250841
FBgn0002973	125	2	0.890608537
FBgn0003041	136	2	0.966412802
FBgn0003044	131	2	0.944562371
FBgn0003118	187	2	0.848454277
FBgn0003134	153	2	0.990290522
FBgn0003165	147	2	0.98607599
FBgn0003205	143	2	0.981468702
FBgn0003209	184	2	0.929250841
FBgn0003227	191	2	0.681342637
FBgn0003308	155	2	0.991241473
FBgn0003312	182	2	0.960437658
FBgn0003321	168	2	0.994553093
FBgn0003326	123	2	0.860765793
FBgn0003330	168	2	0.994553093
FBgn0003371	195	2	0.502087082
FBgn0003391	125	2	0.890608537
FBgn0003415	133	2	0.954975614
FBgn0003464	182	2	0.960437658
FBgn0003507	133	2	0.954975614
FBgn0003512	133	2	0.954975614
FBgn0003520	162	2	0.993502684
FBgn0003557	153	2	0.990290522
FBgn0003567	150	2	0.988486941
FBgn0003598	170	2	0.994697864
FBgn0003612	181	2	0.970734074
FBgn0003716	118	2	0.743326616
FBgn0003731	154	2	0.990787725
FBgn0003742	178	2	0.987651306
FBgn0003896	152	2	0.989745067
FBgn0003944	174	2	0.993941682
FBgn0004102	131	2	0.944562371
FBgn0004108	136	2	0.966412802
FBgn0004227	166	2	0.994283714
FBgn0004237	184	2	0.929250841
FBgn0004362	126	2	0.902820571
FBgn0004368	142	2	0.979976281
FBgn0004378	167	2	0.994430216
FBgn0004379	168	2	0.994553093
FBgn0004380	143	2	0.981468702
FBgn0004381	152	2	0.989745067
FBgn0004401	135	2	0.963060955
FBgn0004435	180	2	0.978329095
FBgn0004509	137	2	0.96938199
FBgn0004606	178	2	0.987651306
FBgn0004636	153	2	0.990290522
FBgn0004644	180	2	0.978329095
FBgn0004646	150	2	0.988486941
FBgn0004647	141	2	0.978310395
FBgn0004656	158	2	0.992382061
FBgn0004666	186	2	0.880306386
FBgn0004698	174	2	0.993941682
FBgn0004811	172	2	0.994595188
FBgn0004861	123	2	0.860765793
FBgn0004875	152	2	0.989745067
FBgn0005411	169	2	0.994645992
FBgn0005536	186	2	0.880306386
FBgn0005596	194	2	0.54405026
FBgn0005616	139	2	0.974360143
FBgn0005640	147	2	0.98607599
FBgn0005649	136	2	0.966412802
FBgn0005771	127	2	0.91351203
FBgn0005777	171	2	0.994690529
FBgn0008636	124	2	0.876666333
FBgn0010052	133	2	0.954975614
FBgn0010105	154	2	0.990787725
FBgn0010228	156	2	0.991656011
FBgn0010280	114	2	0.593483577
FBgn0010282	179	2	0.983800615
FBgn0010328	147	2	0.98607599
FBgn0010333	173	2	0.994367609
FBgn0010355	179	2	0.983800615
FBgn0010356	136	2	0.966412802
FBgn0010389	155	2	0.991241473
FBgn0010411	157	2	0.992035097
FBgn0010412	150	2	0.988486941
FBgn0010415	165	2	0.994116908
FBgn0010520	160	2	0.992991083
FBgn0010651	142	2	0.979976281
FBgn0010770	176	2	0.992069294
FBgn0010772	155	2	0.991241473
FBgn0010774	175	2	0.993221129
FBgn0010808	149	2	0.987761113
FBgn0010825	156	2	0.991656011
FBgn0010909	160	2	0.992991083
FBgn0011207	172	2	0.994595188
FBgn0011289	148	2	0.986960486
FBgn0011476	162	2	0.993502684
FBgn0011674	176	2	0.992069294
FBgn0011737	186	2	0.880306386
FBgn0011746	171	2	0.994690529
FBgn0011762	162	2	0.993502684
FBgn0011763	168	2	0.994553093
FBgn0011766	144	2	0.98280817
FBgn0011817	160	2	0.992991083
FBgn0011837	194	2	0.54405026
FBgn0012037	136	2	0.966412802
FBgn0012051	174	2	0.993941682
FBgn0013347	167	2	0.994430216
FBgn0013576	162	2	0.993502684
FBgn0013718	161	2	0.993258036
FBgn0013750	162	2	0.993502684
FBgn0013756	168	2	0.994553093
FBgn0013759	174	2	0.993941682
FBgn0013983	155	2	0.991241473
FBgn0014163	148	2	0.986960486
FBgn0014388	178	2	0.987651306
FBgn0015025	168	2	0.994553093
FBgn0015240	154	2	0.990787725
FBgn0015269	155	2	0.991241473
FBgn0015371	135	2	0.963060955
FBgn0015391	164	2	0.993931175
FBgn0015591	126	2	0.902820571
FBgn0015609	180	2	0.978329095
FBgn0015618	145	2	0.984012519
FBgn0015737	185	2	0.907203628
FBgn0015778	136	2	0.966412802
FBgn0015795	155	2	0.991241473
FBgn0015805	166	2	0.994283714
FBgn0015925	178	2	0.987651306
FBgn0016059	146	2	0.985097278
FBgn0016696	188	2	0.81187814
FBgn0016701	175	2	0.993221129
FBgn0016756	177	2	0.990297294
FBgn0016794	138	2	0.972017104
FBgn0016797	173	2	0.994367609
FBgn0016917	179	2	0.983800615
FBgn0016978	156	2	0.991656011
FBgn0017418	173	2	0.994367609
FBgn0017566	172	2	0.994595188
FBgn0017578	158	2	0.992382061
FBgn0019890	130	2	0.938256959
FBgn0019957	179	2	0.983800615
FBgn0020236	160	2	0.992991083
FBgn0020249	154	2	0.990787725
FBgn0020251	185	2	0.907203628
FBgn0020257	122	2	0.842663795
FBgn0020278	142	2	0.979976281
FBgn0020299	183	2	0.94681601
FBgn0020304	173	2	0.994367609
FBgn0020306	140	2	0.976447427
FBgn0020370	165	2	0.994116908
FBgn0020440	169	2	0.994645992
FBgn0020443	155	2	0.991241473
FBgn0020496	155	2	0.991241473
FBgn0020556	145	2	0.984012519
FBgn0020620	136	2	0.966412802
FBgn0020909	183	2	0.94681601
FBgn0020912	193	2	0.588544097
FBgn0020930	152	2	0.989745067
FBgn0021761	189	2	0.771173477
FBgn0021764	168	2	0.994553093
FBgn0021796	173	2	0.994367609
FBgn0021872	166	2	0.994283714
FBgn0022349	184	2	0.929250841
FBgn0022724	154	2	0.990787725
FBgn0022764	137	2	0.96938199
FBgn0022984	148	2	0.986960486
FBgn0022986	129	2	0.931070791
FBgn0023172	161	2	0.993258036
FBgn0023174	143	2	0.981468702
FBgn0023177	187	2	0.848454277
FBgn0023212	177	2	0.990297294
FBgn0023214	176	2	0.992069294
FBgn0023388	139	2	0.974360143
FBgn0023518	147	2	0.98607599
FBgn0023526	190	2	0.727270116
FBgn0023528	248	2	0.974036948
FBgn0024227	171	2	0.994690529
FBgn0024244	171	2	0.994690529
FBgn0024245	136	2	0.966412802
FBgn0024291	193	2	0.588544097
FBgn0024330	175	2	0.993221129
FBgn0024509	163	2	0.993726657
FBgn0024555	152	2	0.989745067
FBgn0024806	151	2	0.989145927
FBgn0024887	161	2	0.993258036
FBgn0024958	175	2	0.993221129
FBgn0025109	174	2	0.993941682
FBgn0025185	147	2	0.98607599
FBgn0025455	129	2	0.931070791
FBgn0025633	193	2	0.588544097
FBgn0025678	150	2	0.988486941
FBgn0025681	151	2	0.989145927
FBgn0025682	181	2	0.970734074
FBgn0289323	144	2	0.98280817
FBgn0025832	192	2	0.634679902
FBgn0025865	161	2	0.993258036
FBgn0026061	143	2	0.981468702
FBgn0026148	179	2	0.983800615
FBgn0026181	173	2	0.994367609
FBgn0026189	175	2	0.993221129
FBgn0026239	149	2	0.987761113
FBgn0026261	156	2	0.991656011
FBgn0026262	191	2	0.681342637
FBgn0026319	132	2	0.950101922
FBgn0026376	117	2	0.710726922
FBgn0026402	170	2	0.994697864
FBgn0026427	148	2	0.986960486
FBgn0026573	147	2	0.98607599
FBgn0026597	170	2	0.994697864
FBgn0026666	157	2	0.992035097
FBgn0026702	191	2	0.681342637
FBgn0026741	189	2	0.771173477
FBgn0027066	191	2	0.681342637
FBgn0027287	178	2	0.987651306
FBgn0027291	179	2	0.983800615
FBgn0027330	185	2	0.907203628
FBgn0027356	186	2	0.880306386
FBgn0027375	185	2	0.907203628
FBgn0027378	146	2	0.985097278
FBgn0027497	152	2	0.989745067
FBgn0027499	143	2	0.981468702
FBgn0027500	163	2	0.993726657
FBgn0027505	146	2	0.985097278
FBgn0027515	166	2	0.994283714
FBgn0027525	172	2	0.994595188
FBgn0027526	191	2	0.681342637
FBgn0027567	152	2	0.989745067
FBgn0027568	145	2	0.984012519
FBgn0027592	189	2	0.771173477
FBgn0027594	169	2	0.994645992
FBgn0027617	150	2	0.988486941
FBgn0027784	161	2	0.993258036
FBgn0027786	164	2	0.993931175
FBgn0027793	186	2	0.880306386
FBgn0027865	169	2	0.994645992
FBgn0027868	185	2	0.907203628
FBgn0027903	186	2	0.880306386
FBgn0027932	171	2	0.994690529
FBgn0027951	134	2	0.959270235
FBgn0028341	171	2	0.994690529
FBgn0028343	166	2	0.994283714
FBgn0028387	152	2	0.989745067
FBgn0028473	177	2	0.990297294
FBgn0028475	193	2	0.588544097
FBgn0028506	144	2	0.98280817
FBgn0028647	184	2	0.929250841
FBgn0028683	159	2	0.992699854
FBgn0028691	161	2	0.993258036
FBgn0028708	154	2	0.990787725
FBgn0028734	191	2	0.681342637
FBgn0028789	123	2	0.860765793
FBgn0028833	177	2	0.990297294
FBgn0028952	176	2	0.992069294
FBgn0029067	156	2	0.991656011
FBgn0029094	178	2	0.987651306
FBgn0029095	180	2	0.978329095
FBgn0029114	137	2	0.96938199
FBgn0029121	152	2	0.989745067
FBgn0029756	165	2	0.994116908
FBgn0029822	175	2	0.993221129
FBgn0029887	167	2	0.994430216
FBgn0029914	172	2	0.994595188
FBgn0029925	185	2	0.907203628
FBgn0030034	149	2	0.987761113
FBgn0030035	159	2	0.992699854
FBgn0030037	166	2	0.994283714
FBgn0030086	148	2	0.986960486
FBgn0030092	147	2	0.98607599
FBgn0030151	194	2	0.54405026
FBgn0030246	194	2	0.54405026
FBgn0030251	144	2	0.98280817
FBgn0030293	146	2	0.985097278
FBgn0030320	181	2	0.970734074
FBgn0030328	191	2	0.681342637
FBgn0030354	179	2	0.983800615
FBgn0030366	185	2	0.907203628
FBgn0030418	195	2	0.502087082
FBgn0030482	147	2	0.98607599
FBgn0030600	231	2	0.535987695
FBgn0030660	166	2	0.994283714
FBgn0030669	194	2	0.54405026
FBgn0030670	136	2	0.966412802
FBgn0030673	156	2	0.991656011
FBgn0030692	166	2	0.994283714
FBgn0030701	178	2	0.987651306
FBgn0030718	195	2	0.502087082
FBgn0030766	125	2	0.890608537
FBgn0030788	174	2	0.993941682
FBgn0030808	155	2	0.991241473
FBgn0030864	190	2	0.727270116
FBgn0030871	178	2	0.987651306
FBgn0030892	192	2	0.634679902
FBgn0030941	171	2	0.994690529
FBgn0030990	186	2	0.880306386
FBgn0031002	166	2	0.994283714
FBgn0031069	160	2	0.992991083
FBgn0031107	177	2	0.990297294
FBgn0031118	165	2	0.994116908
FBgn0031190	187	2	0.848454277
FBgn0031231	188	2	0.81187814
FBgn0031233	187	2	0.848454277
FBgn0031266	165	2	0.994116908
FBgn0031268	165	2	0.994116908
FBgn0031281	171	2	0.994690529
FBgn0031318	191	2	0.681342637
FBgn0031321	165	2	0.994116908
FBgn0031390	171	2	0.994690529
FBgn0031391	144	2	0.98280817
FBgn0031392	113	2	0.548700057
FBgn0031420	142	2	0.979976281
FBgn0031456	152	2	0.989745067
FBgn0031488	113	2	0.548700057
FBgn0031566	173	2	0.994367609
FBgn0031573	163	2	0.993726657
FBgn0031598	154	2	0.990787725
FBgn0031604	177	2	0.990297294
FBgn0031606	158	2	0.992382061
FBgn0031608	174	2	0.993941682
FBgn0031632	122	2	0.842663795
FBgn0031635	147	2	0.98607599
FBgn0031636	138	2	0.972017104
FBgn0031646	167	2	0.994430216
FBgn0031664	180	2	0.978329095
FBgn0031717	131	2	0.944562371
FBgn0031745	152	2	0.989745067
FBgn0031815	141	2	0.978310395
FBgn0031818	140	2	0.976447427
FBgn0031836	145	2	0.984012519
FBgn0031851	167	2	0.994430216
FBgn0031868	156	2	0.991656011
FBgn0031875	181	2	0.970734074
FBgn0031876	153	2	0.990290522
FBgn0031878	176	2	0.992069294
FBgn0031883	151	2	0.989145927
FBgn0031895	148	2	0.986960486
FBgn0031947	177	2	0.990297294
FBgn0031976	126	2	0.902820571
FBgn0031988	174	2	0.993941682
FBgn0032005	164	2	0.993931175
FBgn0032010	151	2	0.989145927
FBgn0032016	150	2	0.988486941
FBgn0032030	175	2	0.993221129
FBgn0032036	118	2	0.743326616
FBgn0032101	153	2	0.990290522
FBgn0032189	132	2	0.950101922
FBgn0032193	156	2	0.991656011
FBgn0032197	157	2	0.992035097
FBgn0032210	158	2	0.992382061
FBgn0032214	187	2	0.848454277
FBgn0032222	156	2	0.991656011
FBgn0032233	171	2	0.994690529
FBgn0032242	167	2	0.994430216
FBgn0032246	170	2	0.994697864
FBgn0032293	139	2	0.974360143
FBgn0032296	152	2	0.989745067
FBgn0032298	163	2	0.993726657
FBgn0032378	155	2	0.991241473
FBgn0032395	139	2	0.974360143
FBgn0032409	178	2	0.987651306
FBgn0032454	191	2	0.681342637
FBgn0032456	139	2	0.974360143
FBgn0032489	120	2	0.798850571
FBgn0032634	180	2	0.978329095
FBgn0032671	183	2	0.94681601
FBgn0032688	166	2	0.994283714
FBgn0032694	169	2	0.994645992
FBgn0032700	184	2	0.929250841
FBgn0032729	160	2	0.992991083
FBgn0032748	146	2	0.985097278
FBgn0032814	171	2	0.994690529
FBgn0032816	167	2	0.994430216
FBgn0032818	194	2	0.54405026
FBgn0032886	178	2	0.987651306
FBgn0032938	149	2	0.987761113
FBgn0032955	151	2	0.989145927
FBgn0033028	160	2	0.992991083
FBgn0033029	192	2	0.634679902
FBgn0033086	152	2	0.989745067
FBgn0033184	191	2	0.681342637
FBgn0033206	187	2	0.848454277
FBgn0033225	185	2	0.907203628
FBgn0033226	157	2	0.992035097
FBgn0033241	142	2	0.979976281
FBgn0033260	181	2	0.970734074
FBgn0033264	131	2	0.944562371
FBgn0033266	152	2	0.989745067
FBgn0033341	163	2	0.993726657
FBgn0033349	169	2	0.994645992
FBgn0033351	166	2	0.994283714
FBgn0033357	167	2	0.994430216
FBgn0033377	175	2	0.993221129
FBgn0033379	188	2	0.81187814
FBgn0033476	137	2	0.96938199
FBgn0033482	151	2	0.989145927
FBgn0033539	187	2	0.848454277
FBgn0033544	173	2	0.994367609
FBgn0033547	161	2	0.993258036
FBgn0033549	167	2	0.994430216
FBgn0033554	166	2	0.994283714
FBgn0033569	161	2	0.993258036
FBgn0033570	163	2	0.993726657
FBgn0033638	141	2	0.978310395
FBgn0033639	154	2	0.990787725
FBgn0033653	154	2	0.990787725
FBgn0033661	178	2	0.987651306
FBgn0033669	151	2	0.989145927
FBgn0033716	140	2	0.976447427
FBgn0033740	148	2	0.986960486
FBgn0033752	171	2	0.994690529
FBgn0033784	163	2	0.993726657
FBgn0033810	163	2	0.993726657
FBgn0033812	194	2	0.54405026
FBgn0033814	159	2	0.992699854
FBgn0033816	160	2	0.992991083
FBgn0033853	160	2	0.992991083
FBgn0033879	168	2	0.994553093
FBgn0033883	154	2	0.990787725
FBgn0033886	151	2	0.989145927
FBgn0033890	166	2	0.994283714
FBgn0033915	174	2	0.993941682
FBgn0033935	173	2	0.994367609
FBgn0033988	125	2	0.890608537
FBgn0033989	130	2	0.938256959
FBgn0033998	167	2	0.994430216
FBgn0034000	159	2	0.992699854
FBgn0034033	195	2	0.502087082
FBgn0034051	154	2	0.990787725
FBgn0034060	168	2	0.994553093
FBgn0034063	170	2	0.994697864
FBgn0034068	165	2	0.994116908
FBgn0034073	162	2	0.993502684
FBgn0034075	137	2	0.96938199
FBgn0034083	145	2	0.984012519
FBgn0034086	156	2	0.991656011
FBgn0034113	188	2	0.81187814
FBgn0034176	195	2	0.502087082
FBgn0034179	179	2	0.983800615
FBgn0034180	137	2	0.96938199
FBgn0034181	138	2	0.972017104
FBgn0034191	171	2	0.994690529
FBgn0034240	140	2	0.976447427
FBgn0034246	187	2	0.848454277
FBgn0034249	140	2	0.976447427
FBgn0034265	153	2	0.990290522
FBgn0034269	161	2	0.993258036
FBgn0034304	160	2	0.992991083
FBgn0034308	154	2	0.990787725
FBgn0034310	153	2	0.990290522
FBgn0034314	185	2	0.907203628
FBgn0034392	152	2	0.989745067
FBgn0034402	170	2	0.994697864
FBgn0034408	171	2	0.994690529
FBgn0034418	152	2	0.989745067
FBgn0034419	173	2	0.994367609
FBgn0034443	175	2	0.993221129
FBgn0034455	169	2	0.994645992
FBgn0034498	162	2	0.993502684
FBgn0034527	182	2	0.960437658
FBgn0034528	182	2	0.960437658
FBgn0034534	172	2	0.994595188
FBgn0034577	151	2	0.989145927
FBgn0034579	182	2	0.960437658
FBgn0034598	169	2	0.994645992
FBgn0034644	130	2	0.938256959
FBgn0034646	163	2	0.993726657
FBgn0034674	173	2	0.994367609
FBgn0034734	180	2	0.978329095
FBgn0034750	195	2	0.502087082
FBgn0035021	185	2	0.907203628
FBgn0035024	161	2	0.993258036
FBgn0035142	156	2	0.991656011
FBgn0035145	144	2	0.98280817
FBgn0035157	146	2	0.985097278
FBgn0035165	155	2	0.991241473
FBgn0035204	155	2	0.991241473
FBgn0035205	180	2	0.978329095
FBgn0035232	165	2	0.994116908
FBgn0035235	126	2	0.902820571
FBgn0035237	137	2	0.96938199
FBgn0035238	174	2	0.993941682
FBgn0035244	171	2	0.994690529
FBgn0035247	173	2	0.994367609
FBgn0035251	154	2	0.990787725
FBgn0035253	141	2	0.978310395
FBgn0035267	144	2	0.98280817
FBgn0035270	146	2	0.985097278
FBgn0035271	172	2	0.994595188
FBgn0035295	181	2	0.970734074
FBgn0035298	173	2	0.994367609
FBgn0035335	195	2	0.502087082
FBgn0035337	178	2	0.987651306
FBgn0035370	184	2	0.929250841
FBgn0035371	163	2	0.993726657
FBgn0035372	171	2	0.994690529
FBgn0035374	179	2	0.983800615
FBgn0035383	191	2	0.681342637
FBgn0035388	140	2	0.976447427
FBgn0035397	150	2	0.988486941
FBgn0035400	163	2	0.993726657
FBgn0035423	151	2	0.989145927
FBgn0035437	149	2	0.987761113
FBgn0035482	182	2	0.960437658
FBgn0035497	183	2	0.94681601
FBgn0035526	134	2	0.959270235
FBgn0035534	188	2	0.81187814
FBgn0035540	130	2	0.938256959
FBgn0035542	176	2	0.992069294
FBgn0035558	182	2	0.960437658
FBgn0035591	148	2	0.986960486
FBgn0035603	154	2	0.990787725
FBgn0035622	151	2	0.989145927
FBgn0035625	148	2	0.986960486
FBgn0035630	132	2	0.950101922
FBgn0035631	172	2	0.994595188
FBgn0035639	157	2	0.992035097
FBgn0035644	172	2	0.994595188
FBgn0035704	140	2	0.976447427
FBgn0035763	157	2	0.992035097
FBgn0035766	179	2	0.983800615
FBgn0035838	156	2	0.991656011
FBgn0035854	190	2	0.727270116
FBgn0035876	154	2	0.990787725
FBgn0035878	144	2	0.98280817
FBgn0035879	139	2	0.974360143
FBgn0035896	176	2	0.992069294
FBgn0035900	134	2	0.959270235
FBgn0035956	151	2	0.989145927
FBgn0035983	136	2	0.966412802
FBgn0288470	155	2	0.991241473
FBgn0036005	138	2	0.972017104
FBgn0036007	146	2	0.985097278
FBgn0036043	127	2	0.91351203
FBgn0036058	183	2	0.94681601
FBgn0036059	168	2	0.994553093
FBgn0036063	175	2	0.993221129
FBgn0036096	182	2	0.960437658
FBgn0036104	184	2	0.929250841
FBgn0036133	171	2	0.994690529
FBgn0036194	143	2	0.981468702
FBgn0036237	191	2	0.681342637
FBgn0036249	153	2	0.990290522
FBgn0036254	187	2	0.848454277
FBgn0036263	175	2	0.993221129
FBgn0036302	186	2	0.880306386
FBgn0036305	165	2	0.994116908
FBgn0036306	152	2	0.989745067
FBgn0036314	137	2	0.96938199
FBgn0036353	190	2	0.727270116
FBgn0036372	166	2	0.994283714
FBgn0036373	147	2	0.98607599
FBgn0036374	143	2	0.981468702
FBgn0036405	155	2	0.991241473
FBgn0036406	161	2	0.993258036
FBgn0036446	150	2	0.988486941
FBgn0036448	243	2	0.968087874
FBgn0036460	192	2	0.634679902
FBgn0036462	153	2	0.990290522
FBgn0036483	138	2	0.972017104
FBgn0036502	189	2	0.771173477
FBgn0036514	155	2	0.991241473
FBgn0036518	140	2	0.976447427
FBgn0036538	159	2	0.992699854
FBgn0036556	138	2	0.972017104
FBgn0036621	169	2	0.994645992
FBgn0036623	166	2	0.994283714
FBgn0036643	154	2	0.990787725
FBgn0036713	136	2	0.966412802
FBgn0036732	162	2	0.993502684
FBgn0036733	144	2	0.98280817
FBgn0036734	176	2	0.992069294
FBgn0036761	163	2	0.993726657
FBgn0036813	137	2	0.96938199
FBgn0036814	141	2	0.978310395
FBgn0036842	158	2	0.992382061
FBgn0036844	153	2	0.990290522
FBgn0036915	178	2	0.987651306
FBgn0036918	138	2	0.972017104
FBgn0036922	162	2	0.993502684
FBgn0036932	153	2	0.990290522
FBgn0036964	188	2	0.81187814
FBgn0037007	137	2	0.96938199
FBgn0037021	160	2	0.992991083
FBgn0037050	147	2	0.98607599
FBgn0037235	187	2	0.848454277
FBgn0037263	133	2	0.954975614
FBgn0037282	150	2	0.988486941
FBgn0037328	188	2	0.81187814
FBgn0037344	190	2	0.727270116
FBgn0037358	173	2	0.994367609
FBgn0037359	155	2	0.991241473
FBgn0037363	137	2	0.96938199
FBgn0037368	178	2	0.987651306
FBgn0037376	163	2	0.993726657
FBgn0037383	181	2	0.970734074
FBgn0037439	174	2	0.993941682
FBgn0037466	153	2	0.990290522
FBgn0037469	166	2	0.994283714
FBgn0037482	168	2	0.994553093
FBgn0037491	193	2	0.588544097
FBgn0037504	146	2	0.985097278
FBgn0037550	131	2	0.944562371
FBgn0037551	173	2	0.994367609
FBgn0037552	163	2	0.993726657
FBgn0037578	186	2	0.880306386
FBgn0037580	160	2	0.992991083
FBgn0037648	173	2	0.994367609
FBgn0037659	146	2	0.985097278
FBgn0037670	146	2	0.985097278
FBgn0037700	146	2	0.985097278
FBgn0037705	172	2	0.994595188
FBgn0037707	141	2	0.978310395
FBgn0037716	153	2	0.990290522
FBgn0037746	190	2	0.727270116
FBgn0037747	175	2	0.993221129
FBgn0037792	184	2	0.929250841
FBgn0037797	148	2	0.986960486
FBgn0037877	171	2	0.994690529
FBgn0037878	155	2	0.991241473
FBgn0037884	146	2	0.985097278
FBgn0037902	160	2	0.992991083
FBgn0037963	148	2	0.986960486
FBgn0038016	141	2	0.978310395
FBgn0038028	125	2	0.890608537
FBgn0038071	118	2	0.743326616
FBgn0038106	189	2	0.771173477
FBgn0038183	179	2	0.983800615
FBgn0038195	148	2	0.986960486
FBgn0038196	169	2	0.994645992
FBgn0038223	179	2	0.983800615
FBgn0038224	155	2	0.991241473
FBgn0038233	153	2	0.990290522
FBgn0038272	149	2	0.987761113
FBgn0038286	175	2	0.993221129
FBgn0038312	167	2	0.994430216
FBgn0038420	175	2	0.993221129
FBgn0038421	194	2	0.54405026
FBgn0038454	143	2	0.981468702
FBgn0038470	156	2	0.991656011
FBgn0038471	155	2	0.991241473
FBgn0038472	166	2	0.994283714
FBgn0038473	144	2	0.98280817
FBgn0038474	193	2	0.588544097
FBgn0038475	130	2	0.938256959
FBgn0038488	187	2	0.848454277
FBgn0038504	129	2	0.931070791
FBgn0038515	153	2	0.990290522
FBgn0038516	158	2	0.992382061
FBgn0038535	145	2	0.984012519
FBgn0038536	169	2	0.994645992
FBgn0038545	187	2	0.848454277
FBgn0038552	138	2	0.972017104
FBgn0038582	155	2	0.991241473
FBgn0038585	148	2	0.986960486
FBgn0038609	161	2	0.993258036
FBgn0038662	166	2	0.994283714
FBgn0038672	182	2	0.960437658
FBgn0038686	171	2	0.994690529
FBgn0038693	167	2	0.994430216
FBgn0038735	160	2	0.992991083
FBgn0038741	150	2	0.988486941
FBgn0038742	159	2	0.992699854
FBgn0038747	145	2	0.984012519
FBgn0038766	172	2	0.994595188
FBgn0038810	179	2	0.983800615
FBgn0038811	161	2	0.993258036
FBgn0038853	166	2	0.994283714
FBgn0038858	177	2	0.990297294
FBgn0038862	150	2	0.988486941
FBgn0038871	183	2	0.94681601
FBgn0038872	137	2	0.96938199
FBgn0038923	150	2	0.988486941
FBgn0038925	171	2	0.994690529
FBgn0038950	158	2	0.992382061
FBgn0038951	174	2	0.993941682
FBgn0038968	195	2	0.502087082
FBgn0038976	177	2	0.990297294
FBgn0038984	168	2	0.994553093
FBgn0038989	165	2	0.994116908
FBgn0039004	173	2	0.994367609
FBgn0039013	143	2	0.981468702
FBgn0039026	134	2	0.959270235
FBgn0039055	155	2	0.991241473
FBgn0039065	160	2	0.992991083
FBgn0039068	137	2	0.96938199
FBgn0039111	188	2	0.81187814
FBgn0039125	161	2	0.993258036
FBgn0039128	155	2	0.991241473
FBgn0039139	171	2	0.994690529
FBgn0039140	159	2	0.992699854
FBgn0039141	151	2	0.989145927
FBgn0039149	162	2	0.993502684
FBgn0039183	192	2	0.634679902
FBgn0039212	155	2	0.991241473
FBgn0039214	153	2	0.990290522
FBgn0039218	147	2	0.98607599
FBgn0039241	163	2	0.993726657
FBgn0039269	190	2	0.727270116
FBgn0039270	137	2	0.96938199
FBgn0039271	158	2	0.992382061
FBgn0039273	137	2	0.96938199
FBgn0039274	148	2	0.986960486
FBgn0039283	149	2	0.987761113
FBgn0039288	141	2	0.978310395
FBgn0039349	168	2	0.994553093
FBgn0039350	114	2	0.593483577
FBgn0039381	168	2	0.994553093
FBgn0039459	166	2	0.994283714
FBgn0039487	178	2	0.987651306
FBgn0039507	178	2	0.987651306
FBgn0039532	166	2	0.994283714
FBgn0039538	190	2	0.727270116
FBgn0039557	153	2	0.990290522
FBgn0039558	180	2	0.978329095
FBgn0039559	155	2	0.991241473
FBgn0039560	184	2	0.929250841
FBgn0039562	154	2	0.990787725
FBgn0039563	153	2	0.990290522
FBgn0039566	135	2	0.963060955
FBgn0039581	149	2	0.987761113
FBgn0039600	152	2	0.989745067
FBgn0039602	176	2	0.992069294
FBgn0039636	163	2	0.993726657
FBgn0039654	190	2	0.727270116
FBgn0039680	174	2	0.993941682
FBgn0039691	195	2	0.502087082
FBgn0039710	156	2	0.991656011
FBgn0039711	192	2	0.634679902
FBgn0039712	168	2	0.994553093
FBgn0039726	165	2	0.994116908
FBgn0039738	188	2	0.81187814
FBgn0039741	154	2	0.990787725
FBgn0039764	177	2	0.990297294
FBgn0039802	169	2	0.994645992
FBgn0039809	145	2	0.984012519
FBgn0039829	151	2	0.989145927
FBgn0039831	149	2	0.987761113
FBgn0039869	171	2	0.994690529
FBgn0039876	177	2	0.990297294
FBgn0039889	176	2	0.992069294
FBgn0039929	150	2	0.988486941
FBgn0039936	193	2	0.588544097
FBgn0040079	157	2	0.992035097
FBgn0040087	165	2	0.994116908
FBgn0040228	141	2	0.978310395
FBgn0040230	170	2	0.994697864
FBgn0040290	172	2	0.994595188
FBgn0040308	171	2	0.994690529
FBgn0040334	174	2	0.993941682
FBgn0040475	161	2	0.993258036
FBgn0040752	157	2	0.992035097
FBgn0040890	186	2	0.880306386
FBgn0041111	179	2	0.983800615
FBgn0041171	142	2	0.979976281
FBgn0041184	136	2	0.966412802
FBgn0041191	157	2	0.992035097
FBgn0041585	157	2	0.992035097
FBgn0041702	156	2	0.991656011
FBgn0042092	158	2	0.992382061
FBgn0042112	186	2	0.880306386
FBgn0042134	193	2	0.588544097
FBgn0042213	195	2	0.502087082
FBgn0043458	187	2	0.848454277
FBgn0043791	132	2	0.950101922
FBgn0043884	132	2	0.950101922
FBgn0043903	178	2	0.987651306
FBgn0044028	129	2	0.931070791
FBgn0044323	136	2	0.966412802
FBgn0044826	145	2	0.984012519
FBgn0046247	174	2	0.993941682
FBgn0046253	132	2	0.950101922
FBgn0046296	154	2	0.990787725
FBgn0046301	154	2	0.990787725
FBgn0050001	184	2	0.929250841
FBgn0050015	144	2	0.98280817
FBgn0050020	171	2	0.994690529
FBgn0050094	185	2	0.907203628
FBgn0050115	139	2	0.974360143
FBgn0050122	180	2	0.978329095
FBgn0050295	187	2	0.848454277
FBgn0050389	181	2	0.970734074
FBgn0050394	173	2	0.994367609
FBgn0050404	128	2	0.922872375
FBgn0050476	160	2	0.992991083
FBgn0050493	174	2	0.993941682
FBgn0051005	156	2	0.991656011
FBgn0051064	172	2	0.994595188
FBgn0051108	188	2	0.81187814
FBgn0051111	150	2	0.988486941
FBgn0051118	182	2	0.960437658
FBgn0051122	146	2	0.985097278
FBgn0051151	175	2	0.993221129
FBgn0051158	172	2	0.994595188
FBgn0051163	173	2	0.994367609
FBgn0051313	153	2	0.990290522
FBgn0051357	167	2	0.994430216
FBgn0051390	169	2	0.994645992
FBgn0051450	178	2	0.987651306
FBgn0051694	133	2	0.954975614
FBgn0051715	183	2	0.94681601
FBgn0051721	181	2	0.970734074
FBgn0051800	159	2	0.992699854
FBgn0051908	168	2	0.994553093
FBgn0051961	160	2	0.992991083
FBgn0052066	149	2	0.987761113
FBgn0052202	187	2	0.848454277
FBgn0052296	179	2	0.983800615
FBgn0052409	173	2	0.994367609
FBgn0052533	181	2	0.970734074
FBgn0052590	181	2	0.970734074
FBgn0052685	193	2	0.588544097
FBgn0052767	187	2	0.848454277
FBgn0052772	179	2	0.983800615
FBgn0052831	141	2	0.978310395
FBgn0053100	165	2	0.994116908
FBgn0053111	142	2	0.979976281
FBgn0053113	163	2	0.993726657
FBgn0053207	148	2	0.986960486
FBgn0053208	168	2	0.994553093
FBgn0053213	168	2	0.994553093
FBgn0053505	151	2	0.989145927
FBgn0053512	153	2	0.990290522
FBgn0062412	192	2	0.634679902
FBgn0082582	179	2	0.983800615
FBgn0082585	124	2	0.876666333
FBgn0082831	171	2	0.994690529
FBgn0083123	163	2	0.993726657
FBgn0083940	139	2	0.974360143
FBgn0083969	140	2	0.976447427
FBgn0083985	160	2	0.992991083
FBgn0085192	181	2	0.970734074
FBgn0085257	151	2	0.989145927
FBgn0085271	183	2	0.94681601
FBgn0085408	162	2	0.993502684
FBgn0085432	133	2	0.954975614
FBgn0085444	143	2	0.981468702
FBgn0086346	193	2	0.588544097
FBgn0086358	175	2	0.993221129
FBgn0086362	142	2	0.979976281
FBgn0086370	153	2	0.990290522
FBgn0086371	193	2	0.588544097
FBgn0086408	152	2	0.989745067
FBgn0086448	159	2	0.992699854
FBgn0086451	190	2	0.727270116
FBgn0086656	164	2	0.993931175
FBgn0086686	141	2	0.978310395
FBgn0086690	140	2	0.976447427
FBgn0086695	156	2	0.991656011
FBgn0086712	157	2	0.992035097
FBgn0086898	147	2	0.98607599
FBgn0087007	151	2	0.989145927
FBgn0087012	184	2	0.929250841
FBgn0243511	163	2	0.993726657
FBgn0243516	131	2	0.944562371
FBgn0250753	174	2	0.993941682
FBgn0250754	136	2	0.966412802
FBgn0250789	194	2	0.54405026
FBgn0250823	151	2	0.989145927
FBgn0250867	185	2	0.907203628
FBgn0259111	125	2	0.890608537
FBgn0259170	183	2	0.94681601
FBgn0259176	132	2	0.950101922
FBgn0259211	141	2	0.978310395
FBgn0259244	163	2	0.993726657
FBgn0259481	133	2	0.954975614
FBgn0259685	137	2	0.96938199
FBgn0259745	135	2	0.963060955
FBgn0259824	184	2	0.929250841
FBgn0259876	134	2	0.959270235
FBgn0259984	156	2	0.991656011
FBgn0260012	189	2	0.771173477
FBgn0260397	150	2	0.988486941
FBgn0260399	146	2	0.985097278
FBgn0260439	156	2	0.991656011
FBgn0260659	149	2	0.987761113
FBgn0260741	165	2	0.994116908
FBgn0260742	192	2	0.634679902
FBgn0260745	164	2	0.993931175
FBgn0260756	147	2	0.98607599
FBgn0260789	191	2	0.681342637
FBgn0260794	180	2	0.978329095
FBgn0260856	168	2	0.994553093
FBgn0260861	157	2	0.992035097
FBgn0260959	177	2	0.990297294
FBgn0260962	172	2	0.994595188
FBgn0260985	185	2	0.907203628
FBgn0260991	175	2	0.993221129
FBgn0261004	188	2	0.81187814
FBgn0261049	182	2	0.960437658
FBgn0261243	194	2	0.54405026
FBgn0261266	180	2	0.978329095
FBgn0261276	187	2	0.848454277
FBgn0261279	172	2	0.994595188
FBgn0261373	163	2	0.993726657
FBgn0261396	156	2	0.991656011
FBgn0261397	192	2	0.634679902
FBgn0261439	156	2	0.991656011
FBgn0261477	131	2	0.944562371
FBgn0261562	183	2	0.94681601
FBgn0261563	188	2	0.81187814
FBgn0261570	183	2	0.94681601
FBgn0261574	180	2	0.978329095
FBgn0261599	173	2	0.994367609
FBgn0261618	182	2	0.960437658
FBgn0261647	152	2	0.989745067
FBgn0261649	157	2	0.992035097
FBgn0261671	192	2	0.634679902
FBgn0261793	154	2	0.990787725
FBgn0261802	180	2	0.978329095
FBgn0261811	175	2	0.993221129
FBgn0261822	190	2	0.727270116
FBgn0261823	150	2	0.988486941
FBgn0261854	165	2	0.994116908
FBgn0261873	143	2	0.981468702
FBgn0261885	139	2	0.974360143
FBgn0261931	195	2	0.502087082
FBgn0261934	188	2	0.81187814
FBgn0261954	168	2	0.994553093
FBgn0261963	176	2	0.992069294
FBgn0262127	166	2	0.994283714
FBgn0262166	156	2	0.991656011
FBgn0287825	169	2	0.994645992
FBgn0262714	138	2	0.972017104
FBgn0262716	170	2	0.994697864
FBgn0262872	143	2	0.981468702
FBgn0262937	160	2	0.992991083
FBgn0262955	173	2	0.994367609
FBgn0262975	141	2	0.978310395
FBgn0262976	163	2	0.993726657
FBgn0263102	130	2	0.938256959
FBgn0263106	169	2	0.994645992
FBgn0263108	148	2	0.986960486
FBgn0263133	140	2	0.976447427
FBgn0263260	161	2	0.993258036
FBgn0263289	192	2	0.634679902
FBgn0263380	150	2	0.988486941
FBgn0263398	164	2	0.993931175
FBgn0263601	133	2	0.954975614
FBgn0263602	161	2	0.993258036
FBgn0263697	153	2	0.990290522
FBgn0263831	168	2	0.994553093
FBgn0263832	174	2	0.993941682
FBgn0263863	185	2	0.907203628
FBgn0263873	122	2	0.842663795
FBgn0263979	190	2	0.727270116
FBgn0264326	191	2	0.681342637
FBgn0264357	178	2	0.987651306
FBgn0264491	176	2	0.992069294
FBgn0264495	180	2	0.978329095
FBgn0264707	162	2	0.993502684
FBgn0264857	142	2	0.979976281
FBgn0264895	142	2	0.979976281
FBgn0264922	159	2	0.992699854
FBgn0264959	194	2	0.54405026
FBgn0265262	157	2	0.992035097
FBgn0265297	159	2	0.992699854
FBgn0265784	174	2	0.993941682
FBgn0288310	184	2	0.929250841
FBgn0266053	183	2	0.94681601
FBgn0266111	189	2	0.771173477
FBgn0266282	177	2	0.990297294
FBgn0266411	192	2	0.634679902
FBgn0266420	174	2	0.993941682
FBgn0288833	187	2	0.848454277
FBgn0266581	150	2	0.988486941
FBgn0266672	166	2	0.994283714
FBgn0266698	184	2	0.929250841
FBgn0266711	186	2	0.880306386
FBgn0266720	170	2	0.994697864
FBgn0266723	146	2	0.985097278
FBgn0266724	165	2	0.994116908
FBgn0266756	136	2	0.966412802
FBgn0266801	190	2	0.727270116
FBgn0266808	125	2	0.890608537
FBgn0266958	134	2	0.959270235
FBgn0267001	141	2	0.978310395
FBgn0267028	185	2	0.907203628
FBgn0267119	181	2	0.970734074
FBgn0267665	187	2	0.848454277
FBgn0267728	170	2	0.994697864
FBgn0267791	121	2	0.822108714
FBgn0283438	148	2	0.986960486
FBgn0283468	147	2	0.98607599
FBgn0283472	121	2	0.822108714
FBgn0283477	191	2	0.681342637
FBgn0283499	158	2	0.992382061
FBgn0283500	173	2	0.994367609
FBgn0283503	176	2	0.992069294
FBgn0283521	169	2	0.994645992
FBgn0283649	149	2	0.987761113
FBgn0283682	192	2	0.634679902
FBgn0284084	162	2	0.993502684
FBgn0284221	165	2	0.994116908
FBgn0284257	162	2	0.993502684
FBgn0285917	150	2	0.988486941
FBgn0285926	149	2	0.987761113
FBgn0286204	161	2	0.993258036
FBgn0286506	187	2	0.848454277
FBgn0286516	139	2	0.974360143
FBgn0286723	139	2	0.974360143
FBgn0286813	158	2	0.992382061
FBgn0000015	208	3	0.73604485
FBgn0000075	204	3	0.719197014
FBgn0000183	203	3	0.707294106
FBgn0000221	204	3	0.719197014
FBgn0000319	207	3	0.737715999
FBgn0000477	211	3	0.669597584
FBgn0000492	207	3	0.737715999
FBgn0000635	202	3	0.692582097
FBgn0000667	214	3	0.443944748
FBgn0001169	212	3	0.611425825
FBgn0001296	207	3	0.737715999
FBgn0002579	204	3	0.719197014
FBgn0002631	204	3	0.719197014
FBgn0002732	214	3	0.443944748
FBgn0003028	213	3	0.533360526
FBgn0003053	197	3	0.570008679
FBgn0003117	199	3	0.629631595
FBgn0003302	206	3	0.734727461
FBgn0003435	212	3	0.611425825
FBgn0003525	201	3	0.674879556
FBgn0004832	214	3	0.443944748
FBgn0004838	208	3	0.73604485
FBgn0004856	206	3	0.734727461
FBgn0004876	214	3	0.443944748
FBgn0004878	202	3	0.692582097
FBgn0004889	212	3	0.611425825
FBgn0004908	201	3	0.674879556
FBgn0005585	200	3	0.653968708
FBgn0010316	198	3	0.601683063
FBgn0010611	211	3	0.669597584
FBgn0010612	213	3	0.533360526
FBgn0010926	206	3	0.734727461
FBgn0011566	203	3	0.707294106
FBgn0011672	206	3	0.734727461
FBgn0011739	198	3	0.601683063
FBgn0011742	198	3	0.601683063
FBgn0013325	212	3	0.611425825
FBgn0013733	200	3	0.653968708
FBgn0014133	203	3	0.707294106
FBgn0014135	212	3	0.611425825
FBgn0014184	210	3	0.706785066
FBgn0014343	214	3	0.443944748
FBgn0014868	210	3	0.706785066
FBgn0015279	212	3	0.611425825
FBgn0015625	202	3	0.692582097
FBgn0015919	208	3	0.73604485
FBgn0016131	211	3	0.669597584
FBgn0016694	210	3	0.706785066
FBgn0016698	197	3	0.570008679
FBgn0017581	213	3	0.533360526
FBgn0019936	198	3	0.601683063
FBgn0019960	213	3	0.533360526
FBgn0020255	209	3	0.727141303
FBgn0020270	197	3	0.570008679
FBgn0021795	199	3	0.629631595
FBgn0023506	209	3	0.727141303
FBgn0023509	207	3	0.737715999
FBgn0024277	202	3	0.692582097
FBgn0024558	204	3	0.719197014
FBgn0024811	209	3	0.727141303
FBgn0024841	201	3	0.674879556
FBgn0024973	209	3	0.727141303
FBgn0024998	206	3	0.734727461
FBgn0025469	196	3	0.534609892
FBgn0025720	201	3	0.674879556
FBgn0026090	203	3	0.707294106
FBgn0026566	206	3	0.734727461
FBgn0026630	214	3	0.443944748
FBgn0026713	208	3	0.73604485
FBgn0027334	199	3	0.629631595
FBgn0027493	209	3	0.727141303
FBgn0027507	200	3	0.653968708
FBgn0027512	208	3	0.73604485
FBgn0027553	206	3	0.734727461
FBgn0027565	202	3	0.692582097
FBgn0027780	204	3	0.719197014
FBgn0028425	205	3	0.72837928
FBgn0028504	198	3	0.601683063
FBgn0028538	204	3	0.719197014
FBgn0028684	198	3	0.601683063
FBgn0028982	212	3	0.611425825
FBgn0029629	209	3	0.727141303
FBgn0029687	202	3	0.692582097
FBgn0029718	198	3	0.601683063
FBgn0029736	201	3	0.674879556
FBgn0029737	213	3	0.533360526
FBgn0029763	201	3	0.674879556
FBgn0029878	204	3	0.719197014
FBgn0029881	199	3	0.629631595
FBgn0030055	198	3	0.601683063
FBgn0030060	213	3	0.533360526
FBgn0030063	202	3	0.692582097
FBgn0030096	214	3	0.443944748
FBgn0030109	196	3	0.534609892
FBgn0030239	203	3	0.707294106
FBgn0030242	202	3	0.692582097
FBgn0030321	203	3	0.707294106
FBgn0030481	205	3	0.72837928
FBgn0030521	211	3	0.669597584
FBgn0030529	198	3	0.601683063
FBgn0030616	214	3	0.443944748
FBgn0030631	207	3	0.737715999
FBgn0030648	211	3	0.669597584
FBgn0030735	213	3	0.533360526
FBgn0030749	214	3	0.443944748
FBgn0030786	198	3	0.601683063
FBgn0030787	208	3	0.73604485
FBgn0030991	207	3	0.737715999
FBgn0031006	201	3	0.674879556
FBgn0031011	209	3	0.727141303
FBgn0031020	196	3	0.534609892
FBgn0031043	211	3	0.669597584
FBgn0031270	206	3	0.734727461
FBgn0031359	212	3	0.611425825
FBgn0031457	196	3	0.534609892
FBgn0031961	197	3	0.570008679
FBgn0032013	213	3	0.533360526
FBgn0032160	206	3	0.734727461
FBgn0032224	211	3	0.669597584
FBgn0032430	200	3	0.653968708
FBgn0032481	200	3	0.653968708
FBgn0032586	209	3	0.727141303
FBgn0032596	199	3	0.629631595
FBgn0032724	210	3	0.706785066
FBgn0032815	212	3	0.611425825
FBgn0032883	208	3	0.73604485
FBgn0033166	205	3	0.72837928
FBgn0033169	205	3	0.72837928
FBgn0033224	205	3	0.72837928
FBgn0033259	198	3	0.601683063
FBgn0033261	207	3	0.737715999
FBgn0033473	196	3	0.534609892
FBgn0033608	201	3	0.674879556
FBgn0033739	213	3	0.533360526
FBgn0033777	198	3	0.601683063
FBgn0033972	202	3	0.692582097
FBgn0033996	204	3	0.719197014
FBgn0034032	214	3	0.443944748
FBgn0034035	198	3	0.601683063
FBgn0034142	202	3	0.692582097
FBgn0034231	200	3	0.653968708
FBgn0034232	199	3	0.629631595
FBgn0034529	204	3	0.719197014
FBgn0034540	207	3	0.737715999
FBgn0034564	208	3	0.73604485
FBgn0034569	199	3	0.629631595
FBgn0034576	199	3	0.629631595
FBgn0034727	200	3	0.653968708
FBgn0034748	214	3	0.443944748
FBgn0034859	204	3	0.719197014
FBgn0035027	196	3	0.534609892
FBgn0035032	214	3	0.443944748
FBgn0035035	205	3	0.72837928
FBgn0035158	199	3	0.629631595
FBgn0035169	212	3	0.611425825
FBgn0035392	206	3	0.734727461
FBgn0035440	205	3	0.72837928
FBgn0035519	198	3	0.601683063
FBgn0035520	197	3	0.570008679
FBgn0035601	207	3	0.737715999
FBgn0036199	202	3	0.692582097
FBgn0036298	200	3	0.653968708
FBgn0036428	200	3	0.653968708
FBgn0036451	196	3	0.534609892
FBgn0036505	207	3	0.737715999
FBgn0036512	208	3	0.73604485
FBgn0036728	196	3	0.534609892
FBgn0036815	211	3	0.669597584
FBgn0036847	213	3	0.533360526
FBgn0037252	214	3	0.443944748
FBgn0037255	196	3	0.534609892
FBgn0037342	198	3	0.601683063
FBgn0037549	208	3	0.73604485
FBgn0037573	203	3	0.707294106
FBgn0037622	198	3	0.601683063
FBgn0037818	206	3	0.734727461
FBgn0038569	196	3	0.534609892
FBgn0038608	199	3	0.629631595
FBgn0038869	212	3	0.611425825
FBgn0038881	200	3	0.653968708
FBgn0038922	205	3	0.72837928
FBgn0039112	204	3	0.719197014
FBgn0039113	207	3	0.737715999
FBgn0039130	203	3	0.707294106
FBgn0039189	204	3	0.719197014
FBgn0039293	196	3	0.534609892
FBgn0039360	199	3	0.629631595
FBgn0039427	200	3	0.653968708
FBgn0039537	201	3	0.674879556
FBgn0039544	205	3	0.72837928
FBgn0039601	196	3	0.534609892
FBgn0039687	203	3	0.707294106
FBgn0039690	201	3	0.674879556
FBgn0039697	196	3	0.534609892
FBgn0039713	203	3	0.707294106
FBgn0039727	200	3	0.653968708
FBgn0039776	209	3	0.727141303
FBgn0039861	205	3	0.72837928
FBgn0039969	212	3	0.611425825
FBgn0040388	202	3	0.692582097
FBgn0040394	202	3	0.692582097
FBgn0040512	213	3	0.533360526
FBgn0041588	210	3	0.706785066
FBgn0044030	205	3	0.72837928
FBgn0045866	202	3	0.692582097
FBgn0046687	204	3	0.719197014
FBgn0051229	197	3	0.570008679
FBgn0051635	202	3	0.692582097
FBgn0052062	203	3	0.707294106
FBgn0053087	199	3	0.629631595
FBgn0083962	209	3	0.727141303
FBgn0083983	209	3	0.727141303
FBgn0085484	206	3	0.734727461
FBgn0086361	200	3	0.653968708
FBgn0086445	207	3	0.737715999
FBgn0086784	196	3	0.534609892
FBgn0086856	201	3	0.674879556
FBgn0260635	209	3	0.727141303
FBgn0260940	207	3	0.737715999
FBgn0261119	197	3	0.570008679
FBgn0261260	197	3	0.570008679
FBgn0261285	202	3	0.692582097
FBgn0261458	202	3	0.692582097
FBgn0261552	204	3	0.719197014
FBgn0261610	196	3	0.534609892
FBgn0261710	205	3	0.72837928
FBgn0261986	208	3	0.73604485
FBgn0262081	201	3	0.674879556
FBgn0262126	200	3	0.653968708
FBgn0262733	209	3	0.727141303
FBgn0262741	200	3	0.653968708
FBgn0263197	203	3	0.707294106
FBgn0263241	214	3	0.443944748
FBgn0263352	198	3	0.601683063
FBgn0263600	206	3	0.734727461
FBgn0263916	196	3	0.534609892
FBgn0263993	203	3	0.707294106
FBgn0264090	197	3	0.570008679
FBgn0264294	206	3	0.734727461
FBgn0264953	214	3	0.443944748
FBgn0265194	203	3	0.707294106
FBgn0265464	204	3	0.719197014
FBgn0266418	209	3	0.727141303
FBgn0266452	205	3	0.72837928
FBgn0266464	213	3	0.533360526
FBgn0266599	204	3	0.719197014
FBgn0266717	202	3	0.692582097
FBgn0266848	200	3	0.653968708
FBgn0267336	204	3	0.719197014
FBgn0267365	201	3	0.674879556
FBgn0267972	197	3	0.570008679
FBgn0284436	209	3	0.727141303
FBgn0000810	215	4	0.494938394
FBgn0001085	222	4	0.824763177
FBgn0001189	221	4	0.818497197
FBgn0001218	220	4	0.802665951
FBgn0001224	217	4	0.675058613
FBgn0001280	219	4	0.775480581
FBgn0002573	226	4	0.752783537
FBgn0002590	220	4	0.802665951
FBgn0002733	220	4	0.802665951
FBgn0003124	221	4	0.818497197
FBgn0003254	228	4	0.629512313
FBgn0003345	225	4	0.788122846
FBgn0003651	226	4	0.752783537
FBgn0003748	220	4	0.802665951
FBgn0003997	215	4	0.494938394
FBgn0004118	220	4	0.802665951
FBgn0004432	224	4	0.810434198
FBgn0004436	225	4	0.788122846
FBgn0004655	216	4	0.595312833
FBgn0004687	222	4	0.824763177
FBgn0004862	224	4	0.810434198
FBgn0004880	218	4	0.734114649
FBgn0004888	220	4	0.802665951
FBgn0004895	221	4	0.818497197
FBgn0004898	218	4	0.734114649
FBgn0004901	220	4	0.802665951
FBgn0010470	223	4	0.822184375
FBgn0010516	226	4	0.752783537
FBgn0010741	220	4	0.802665951
FBgn0010905	224	4	0.810434198
FBgn0011016	221	4	0.818497197
FBgn0011206	216	4	0.595312833
FBgn0011260	223	4	0.822184375
FBgn0014024	219	4	0.775480581
FBgn0015222	220	4	0.802665951
FBgn0015524	221	4	0.818497197
FBgn0016120	225	4	0.788122846
FBgn0016691	223	4	0.822184375
FBgn0016697	222	4	0.824763177
FBgn0019624	228	4	0.629512313
FBgn0020309	223	4	0.822184375
FBgn0022981	220	4	0.802665951
FBgn0023517	220	4	0.802665951
FBgn0024189	226	4	0.752783537
FBgn0024196	223	4	0.822184375
FBgn0025373	228	4	0.629512313
FBgn0026404	215	4	0.494938394
FBgn0026409	215	4	0.494938394
FBgn0026620	215	4	0.494938394
FBgn0027279	217	4	0.675058613
FBgn0027329	217	4	0.675058613
FBgn0027521	225	4	0.788122846
FBgn0027791	216	4	0.595312833
FBgn0028670	225	4	0.788122846
FBgn0028685	222	4	0.824763177
FBgn0287864	218	4	0.734114649
FBgn0029092	222	4	0.824763177
FBgn0029755	225	4	0.788122846
FBgn0029818	218	4	0.734114649
FBgn0029823	221	4	0.818497197
FBgn0029833	220	4	0.802665951
FBgn0029958	216	4	0.595312833
FBgn0030061	216	4	0.595312833
FBgn0030276	220	4	0.802665951
FBgn0030318	217	4	0.675058613
FBgn0030350	230	4	0.426341592
FBgn0030503	222	4	0.824763177
FBgn0030504	220	4	0.802665951
FBgn0030530	221	4	0.818497197
FBgn0030796	223	4	0.822184375
FBgn0030994	218	4	0.734114649
FBgn0031037	224	4	0.810434198
FBgn0031245	216	4	0.595312833
FBgn0031379	215	4	0.494938394
FBgn0031450	225	4	0.788122846
FBgn0031971	220	4	0.802665951
FBgn0032077	221	4	0.818497197
FBgn0032514	216	4	0.595312833
FBgn0033313	219	4	0.775480581
FBgn0033557	219	4	0.775480581
FBgn0033906	219	4	0.775480581
FBgn0033913	220	4	0.802665951
FBgn0034072	223	4	0.822184375
FBgn0034184	219	4	0.775480581
FBgn0034301	216	4	0.595312833
FBgn0034432	223	4	0.822184375
FBgn0034537	215	4	0.494938394
FBgn0035186	224	4	0.810434198
FBgn0035213	215	4	0.494938394
FBgn0035252	222	4	0.824763177
FBgn0035264	224	4	0.810434198
FBgn0035405	221	4	0.818497197
FBgn0035449	220	4	0.802665951
FBgn0035469	221	4	0.818497197
FBgn0035829	223	4	0.822184375
FBgn0036258	215	4	0.494938394
FBgn0036342	218	4	0.734114649
FBgn0036398	220	4	0.802665951
FBgn0036805	216	4	0.595312833
FBgn0036816	223	4	0.822184375
FBgn0036919	228	4	0.629512313
FBgn0037137	215	4	0.494938394
FBgn0037248	220	4	0.802665951
FBgn0037372	216	4	0.595312833
FBgn0037874	216	4	0.595312833
FBgn0037972	228	4	0.629512313
FBgn0038462	221	4	0.818497197
FBgn0038660	219	4	0.775480581
FBgn0038830	221	4	0.818497197
FBgn0038860	217	4	0.675058613
FBgn0038947	225	4	0.788122846
FBgn0038961	223	4	0.822184375
FBgn0039588	229	4	0.536681473
FBgn0039858	215	4	0.494938394
FBgn0039873	222	4	0.824763177
FBgn0040066	225	4	0.788122846
FBgn0040080	216	4	0.595312833
FBgn0040260	226	4	0.752783537
FBgn0040318	221	4	0.818497197
FBgn0040339	218	4	0.734114649
FBgn0040765	218	4	0.734114649
FBgn0040942	220	4	0.802665951
FBgn0041604	218	4	0.734114649
FBgn0046704	219	4	0.775480581
FBgn0050272	223	4	0.822184375
FBgn0050349	224	4	0.810434198
FBgn0051249	223	4	0.822184375
FBgn0052267	215	4	0.494938394
FBgn0052418	217	4	0.675058613
FBgn0052423	218	4	0.734114649
FBgn0052707	221	4	0.818497197
FBgn0053494	220	4	0.802665951
FBgn0062442	216	4	0.595312833
FBgn0063492	225	4	0.788122846
FBgn0063493	221	4	0.818497197
FBgn0085188	216	4	0.595312833
FBgn0085407	217	4	0.675058613
FBgn0086680	220	4	0.802665951
FBgn0086694	220	4	0.802665951
FBgn0086706	219	4	0.775480581
FBgn0260944	219	4	0.775480581
FBgn0260970	221	4	0.818497197
FBgn0261456	217	4	0.675058613
FBgn0261789	221	4	0.818497197
FBgn0262582	224	4	0.810434198
FBgn0262737	220	4	0.802665951
FBgn0263199	216	4	0.595312833
FBgn0263392	217	4	0.675058613
FBgn0263397	215	4	0.494938394
FBgn0263968	217	4	0.675058613
FBgn0265533	218	4	0.734114649
FBgn0267376	218	4	0.734114649
FBgn0286782	221	4	0.818497197
