## Supplementary material for "Single-embryo metabolomics reveals developmental metabolism in the early *Drosophila embryo*": all_supplemental_files: Supp_Table6_list_of_targeted_metabolites.csv

Column A indicates the method performed, an ion-paired (IP) or an non-ion-paired (NIP) method.
Column B indicates the total number of different metabolites targeted (including both methods). NA, not applicable.
Column E indicates weather metabolites were included or excluded during processing on the single-embryo dataset. A total of 81 metabolites were included for final analysis.
Method	Metabolite#	Metabolite Targeted	Short name	Included or excluded?	CAS#	KEGG ID
Ion-paired	1	3-Hydroxy-DL-kynurenine	NA	Excluded: possible reach of limit of quantitation	NA	NA
Ion-paired	2	Adenine	Adenine	Included	2922-28-3	C00147
Ion-paired	3	Adenosine	Adenosine	Included	58-61-7	C00212
Ion-paired	4	ADP	ADP	Included	C00008	C00008
Ion-paired	5	alpha-D-Ribose-5-phosphate	Ribose-5-P	Included	3615-55-2	C03736
Ion-paired	6	alpha-Ketoglutaric-acid	NA	Excluded: StatTargetCV%>20	NA	NA
Ion-paired	7	AMP	AMP	Included	18422-05-4	C00020
Ion-paired	8	Arabinose	NA	Excluded: Skyline Transition error	NA	NA
Ion-paired	9	Arginine	Arginine	Included	74-79-3	C00062
Ion-paired	10	Asparagine	Asparagine	Included	70-47-3	C00152
Ion-paired	11	ATP	ATP	Included	C00002	C00002
Ion-paired	12	cAMP	NA	Excluded: StatTargetCV%>20	NA	NA
Ion-paired	13	CDP	CDP	Included	C00112	C00112
Ion-paired	14	cGMP	NA	Excluded: StatTargetCV%>20	NA	NA
Ion-paired	15	Citrate(IsoCitrate)	NA	Excluded: Batch effect	NA	NA
Ion-paired	16	Citrulline	NA	Excluded: StatTargetCV%>20	NA	NA
Ion-paired	17	CMP	NA	Excluded: StatTargetCV%>20	NA	NA
Ion-paired	18	CTP	CTP	Included	C00063	C00063
Ion-paired	19	Cystine	NA	Excluded: StatTargetCV%>20	NA	NA
Ion-paired	20	Cytidine	NA	Excluded: StatTargetCV%>20	NA	NA
Ion-paired	21	dADP	NA	Excluded: StatTargetCV%>20	NA	NA
Ion-paired	22	dAMP	NA	Excluded: StatTargetCV%>20	NA	NA
Ion-paired	23	dATP	dATP	Included	C00131	C00131
Ion-paired	24	dCDP	NA	Excluded: StatTargetCV%>20	NA	NA
Ion-paired	25	dCMP	NA	Excluded: StatTargetCV%>20	NA	NA
Ion-paired	26	dCTP	dCTP	Included	C00458	C00458
Ion-paired	27	Deoxyadenosine	NA	Excluded: StatTargetCV%>20	NA	NA
Ion-paired	28	Deoxycytidine	NA	Excluded: StatTargetCV%>20	NA	NA
Ion-paired	29	Deoxyguanosine	NA	Excluded: StatTargetCV%>20	NA	NA
Ion-paired	30	Deoxyinosine	Deoxyinosine	Included	890-38-0	C05512
Ion-paired	31	Deoxyuridine	NA	Excluded: StatTargetCV%>20	NA	NA
Ion-paired	32	Dihydrosphingosine	Sphinganine	Included	C00836	C00836
Ion-paired	33	dTDP	NA	Excluded: StatTargetCV%>20	NA	NA
Ion-paired	34	dTTP	dTTP	Included	C00459	C00459
Ion-paired	35	dUTP	NA	Excluded: StatTargetCV%>20	NA	NA
Ion-paired	36	FAD	FAD	Included	C00016	C00016
Ion-paired	37	Fructose-6-phosphate	Hexoses	Included: Peak mixed with Mannose-1-phosphate	NA	NA
Ion-paired	38	Fumarate	NA	Excluded: Adducts of Malate forms fumarate during fragmentation. Not reliable.	NA	NA
Ion-paired	39	GalactonicAcid	Gluco(Gal)nate	Included: Peak mixed with Gluconate	NA	NA
Ion-paired	40	gamma-Glu-Cys	gamma-Glu-Cys	Included	636-58-8	C00669
Ion-paired	41	GDP	NA	Excluded: StatTargetCV%>20	NA	NA
Ion-paired	42	GDP-Mannose	GDP-Mannose	Included	103301-73-1	C00096
Ion-paired	43	Gluconate	NA	Excluded: Peak mixed with GalactonicAcid	NA	NA
Ion-paired	44	Glucose-1-phosphate	NA	Excluded: StatTargetCV%>20	NA	NA
Ion-paired	45	Glutamic-acid	Glutamic acid	Included	56-86-0	C00025
Ion-paired	46	Glutamine	Glutamine	Included	56-85-9	C00064
Ion-paired	47	GTP	GTP	Included	C00044	C00044
Ion-paired	48	Guanine	NA	Excluded: StatTargetCV%>20	NA	NA
Ion-paired	49	Guanosine	Guanosine	Included	118-00-3	C00387
Ion-paired	50	Histidine	Histidine	Included	5934-29-2	C00135
Ion-paired	51	Homocitrate	Homocitrate	Included	C01251	C01251
Ion-paired	52	Hydroxyglutaric acid	Hydroxyglutarate	Included	C03196	C03196
Ion-paired	53	Hypoxanthine	NA	Excluded: StatTargetCV%>20	NA	NA
Ion-paired	54	IDP	NA	Excluded: StatTargetCV%>20	NA	NA
Ion-paired	55	IMP	IMP	Included	20813-76-7	C00130
Ion-paired	56	Inosine	Inosine	Included	58-63-9	C00294
Ion-paired	57	Isoleucine	Isoleucine	Included	73-32-5	C00407
Ion-paired	58	Itaconate	Itaconate	Included	97-65-4	C00490
Ion-paired	59	ITP	ITP	Included	C00081	C00081
Ion-paired	60	Kynurenic-acid	NA	Excluded: StatTargetCV%>20	NA	NA
Ion-paired	61	Kynurenine	Kynurenine	Included	2922-83-0	C00328
Ion-paired	62	Lactate	Lactate	Included	867-56-1	C00256
Ion-paired	63	Leucine	Leucine	Included	61-90-5	C00123
Ion-paired	64	Malate	NA	Excluded: Possible reach of limit of quantitation	NA	NA
Ion-paired	65	Maleate	Maleate	Included	110-16-7	C00122
Ion-paired	66	Maltose	NA	Excluded: StatTargetCV%>20	NA	NA
Ion-paired	67	Mannose-1-phosphate	NA	Excluded: Peak mixed with Fructose	NA	NA
Ion-paired	68	Melibiose	NA	Excluded: Peak mixed with Trehalose	NA	NA
Ion-paired	69	Methionine	Methionine	Included	63-68-3	C00073
Ion-paired	70	MethylcitricAcid	NA	Excluded: StatTargetCV%>20	NA	NA
Ion-paired	71	MethylmalonicAcid	NA	Excluded: Peak mixed with Succinate	NA	NA
Ion-paired	72	myo-Inositol	NA	Excluded: StatTargetCV%>20	NA	NA
Ion-paired	73	N-Acetyl-D-glucosamine-6-phosphate	GlcNAc-6-P	Included	C00357	C00357
Ion-paired	74	N-Acetyl-D-glucosamine1-phosphate	GlcNAc-1-P	Included	C04256	C04256
Ion-paired	75	N-Acetyl-L-Arginine	NA	Excluded: StatTargetCV%>20	NA	NA
Ion-paired	76	N-Acetyl-L-glutamate	NA	Excluded: StatTargetCV%>20	NA	NA
Ion-paired	77	N-Acetylaspartate	NAA	Included	997-55-7	C01042
Ion-paired	78	N-Carbamoyl-L-aspartate	Carbamyl-asp	Included	923-37-5	C00438
Ion-paired	79	NAD	NAD	Included	53-84-9	C00003
Ion-paired	80	Nicotinic-acid	NA	Excluded: StatTargetCV%>20	NA	NA
Ion-paired	81	Nicotinic-acid-ribonucleotide	NA	Excluded: StatTargetCV%>20	NA	NA
Ion-paired	82	O-Phospho-L-Serine	Phosphoserine	Included	407-41-0	C01005
Ion-paired	83	O-Phosphorylethanolamine	OPE	Included	1071-23-4	C00346
Ion-paired	84	Ophthalmate	NA	Excluded: StatTargetCV%>20	NA	NA
Ion-paired	85	Orotic-acid	Orotic acid	Included	65-86-1	C00295
Ion-paired	86	Oxidized-glutathione	Oxiglutatione	Included	27025-41-8	C00127
Ion-paired	87	Pantothenic-acid	Pantothenic acid	Included	C00864	C00864
Ion-paired	88	Phenylalanine	Phenylalanine	Included	63-91-2	C00079
Ion-paired	89	Proline	Proline	Included	147-85-3	C00148
Ion-paired	90	Pyridoxal	NA	Excluded: StatTargetCV%>20	NA	NA
Ion-paired	91	Quinic-acid	NA	Excluded: StatTargetCV%>20	NA	NA
Ion-paired	92	QuinolinicAcid	Quinolinic acid	Included	89-00-9	C03722
Ion-paired	93	Reduced-glutathione	Glutathione	Included	70-18-8	C00051
Ion-paired	94	Riboflavin	Riboflavin	Included	83-88-5	C00255
Ion-paired	95	Sedoheptulose-7-phosphate	Sedoheptulose-7-P	Included	C00281	C00281
Ion-paired	96	Serine	Serine	Included	56-45-1	C00065
Ion-paired	97	Shikimic-acid	NA	Excluded: StatTargetCV%>20	NA	NA
Ion-paired	98	Succinate	Succinate(MMA)	Included	110-15-6	C00042
Ion-paired	99	Taurine	Taurine	Included	107-35-7	C00245
Ion-paired	100	Thiamine	NA	Excluded: StatTargetCV%>20	NA	NA
Ion-paired	101	Threonine	Threonine	Included	72-19-5	C00188
Ion-paired	102	Thymidine	Thymidine	Included	50-89-5	C00214
Ion-paired	103	trans-4-Hydroxy-L-proline	NA	Excluded: StatTargetCV%>20	NA	NA
Ion-paired	104	Trehalose	Dissacarides	Included: Peak mixed with Melibiose	NA	NA
Ion-paired	105	Tryptophan	Tryptophan	Included	73-22-3	C00078
Ion-paired	106	Tyrosine	Tyrosine	Included	60-18-4	C00082
Ion-paired	107	UDP	UDP	Included	27821-45-0	C00015
Ion-paired	108	UDP-galactose(glucose)	UDP-Glucose(Gal)	Included	137868-52-1(28053-08-9)	C00052
Ion-paired	109	UDP-glucuronate	UDP-glucuronate	Included	63700-19-6	C00167
Ion-paired	110	UDP-N-acetylgalactos(glucos)amine	UDP-Gal(Glc)NAc	Included	108320-87-2(91183-98-1)	C00203
Ion-paired	111	UMP	UMP	Included	C00105	C00105
Ion-paired	112	Uracil	NA	Excluded: StatTargetCV%>20	NA	NA
Ion-paired	113	Uric-acid	Uric acid	Included	69-93-2	C00366
Ion-paired	114	Uridine	Uridine	Included	58-96-8	C00299
Ion-paired	115	UTP	UTP	Included	C00075	C00075
Ion-paired	116	Xanthine	Xanthine	Included	69-89-6	C00385
Ion-paired	117	Xanthosine	Xanthosine	Included	5968-90-1	C01762
Ion-paired	118	Xylulose-5-phosphate	Xylulose-5-P	Included	C00231	C00231
non-ion-paired	119	1-methylnicotinamide	NA	Excluded: Skyline Transition error	NA	NA
non-ion-paired	120	2-Methylbutyryl carnitine	Methylbutyrylcarnitine	Included	31023-25-3	NA
non-ion-paired	121	3-hydroxyanthranillicAcid	NA	Excluded: StatTargetCV%>20	NA	NA
non-ion-paired	122	3-Hyroxykynurenine	NA	Excluded: Possible reach of limit of quantitation	NA	NA
non-ion-paired	123	AnthranillicAcid	NA	Excluded: StatTargetCV%>20	NA	NA
non-ion-paired	124	Butyrylcarnitine	Butyryl(iso)carnitine	Included	1492-26-8	C02862
non-ion-paired	125	Decanoylcarnitine	NA	Excluded: StatTargetCV%>20	NA	NA
non-ion-paired	126	Glutarylcarnitine	NA	Excluded: StatTargetCV%>20	NA	NA
non-ion-paired	127	Hexanoylcarnitine	NA	Excluded: StatTargetCV%>20	NA	NA
non-ion-paired	128	Isobutyrylcarnitine	NA	Excluded: Peak mixed with Butyrylcarnitine	NA	NA
non-ion-paired	129	Isovalerylcarnitine	Isovalerylcarnitine	Included	31023-24-2	C20826
non-ion-paired	130	KynurenicAcid	NA	Excluded: StatTargetCV%>20	NA	NA
non-ion-paired	NA	Kynurenine	NA	Excluded: Identified with IP method	NA	NA
non-ion-paired	131	L-carnitine	L-carnitine	Included	NA	NA
non-ion-paired	132	Lauroylcarnitine	NA	Excluded: StatTargetCV%>20	NA	NA
non-ion-paired	NA	Methionine	NA	Excluded: Identified with IP method	NA	NA
non-ion-paired	133	Methylmalonate	NA	Excluded: StatTargetCV%>20	NA	NA
non-ion-paired	134	Myristoylcarnitine	NA	Excluded: StatTargetCV%>20	NA	NA
non-ion-paired	135	N-Methyl-4-Pyridone-3-Carboxamide	NA	Excluded: StatTargetCV%>20	NA	NA
non-ion-paired	136	N-methylNicotinamide	NA	Excluded: StatTargetCV%>20	NA	NA
non-ion-paired	137	Nicotinamide	Nicotinamide	Included	98-92-0	C00153
non-ion-paired	138	NicotinamideMononucleotide	NA	Excluded: StatTargetCV%>20	NA	NA
non-ion-paired	139	NicotinamideN-oxide	NA	Excluded: StatTargetCV%>20	NA	NA
non-ion-paired	140	NicotinicAcid	NA	Excluded: StatTargetCV%>20	NA	NA
non-ion-paired	141	NicotinuricAcid	NA	Excluded: StatTargetCV%>20	NA	NA
non-ion-paired	142	Nudifloramide	NA	Excluded: StatTargetCV%>30	NA	NA
non-ion-paired	143	O-Acetylcarnitine	Acetylcarnitine	Included	3040-38-8	C02571
non-ion-paired	144	Octanoylcarnitine	NA	Excluded: StatTargetCV%>20	NA	NA
non-ion-paired	145	Oleoylcarnitine	Oleoylcarnitine	Included	38677-66-6	NA
non-ion-paired	146	OphthalmicAcid	NA	Excluded: StatTargetCV%>20	NA	NA
non-ion-paired	147	Palmitoylcarnitine	NA	Excluded: StatTargetCV%>20	NA	NA
non-ion-paired	148	PicolinicAcid	NA	Excluded: StatTargetCV%>20	NA	NA
non-ion-paired	149	Propionylcarnitine	Propionylcarnitine	Included	17298-37-2	C03017
non-ion-paired	150	QuinolinicAcid	NA	Excluded: StatTargetCV%>20	NA	NA
non-ion-paired	151	S-Adenosyl-L-Homocysteine	NA	Excluded: StatTargetCV%>20	NA	NA
non-ion-paired	152	S-Adenosyl-L-Methionine	AdoMet	Included	485-80-3	C00019
non-ion-paired	153	Serotonin	NA	Excluded: StatTargetCV%>20	NA	NA
non-ion-paired	154	Stearoylcarnitine	NA	Excluded: StatTargetCV%>20	NA	NA
non-ion-paired	155	Tryptamine	NA	Excluded: StatTargetCV%>20	NA	NA
non-ion-paired	NA	Tryptophan	NA	Excluded: Identified with IP method	NA	NA
